# PROTOSPACEJAM: AN OPEN-SOURCE, CUSTOMIZABLE AND WEB-ACCESSIBLE DESIGN PLATFORM FOR CRISPR/CAS9 INSERTIONAL KNOCK-IN

**DOI:** 10.1101/2023.10.04.560793

**Authors:** Duo Peng, Madhuri Vangipuram, Joan Wong, Manuel D. Leonetti

## Abstract

CRISPR/Cas9-mediated knock-in of DNA sequences enables precise genome engineering for research and therapeutic applications. However, designing effective guide RNAs (gRNAs) and homology-directed repair (HDR) donors remains a bottleneck. Here, we present protoSpaceJAM, an open-source algorithm to automate and optimize gRNA and HDR donor design for CRISPR/Cas9 insertional knock-in experiments. protoSpaceJAM utilizes biological rules to rank gRNAs based on specificity, distance to insertion site, and position relative to regulatory regions. protoSpaceJAM can introduce recoding mutations (silent mutations and mutations in non-coding sequences) in HDR donors to prevent re-cutting and increase knock-in efficiency. Users can customize parameters and design double-stranded or single-stranded donors. We validated protoSpaceJAM’s design rules by demonstrating increased knock-in efficiency with recoding mutations and optimal strand selection for single-stranded donors. An additional module enables the design of genotyping primers for next-generation sequencing of edited alleles. Overall, protoSpaceJAM streamlines and optimizes CRISPR knock-in experimental design in a flexible and modular manner to benefit diverse research and therapeutic applications. protoSpaceJAM is available open-source as an interactive web tool at protospacejam.czbiohub.org or as a standalone Python package at github.com/czbiohub-sf/protoSpaceJAM.
