## Supplementary Table 1 for "PROTOSPACEJAM: AN OPEN-SOURCE, CUSTOMIZABLE AND WEB-ACCESSIBLE DESIGN PLATFORM FOR CRISPR/CAS9 INSERTIONAL KNOCK-IN"

Figure	gene_target	ENST	insertion_terminus	insertion_payload	insertion_payload_size	insertion_payload_sequence	gRNA_sequence	cut-to-insert	percent_fluorescent	standard_dev	donor_type
Figure_2B	SEC61B	ENST00000223641	N	2x_GFP11	162	AGAGACCACATGGTTTTGCATGAGTATGTGAACGCGGCGGGTATAACTGGTGGGTCGGGCGGACGAGACCATATGGTGCTTCACGAATACGTAAACGCAGCTGGCATTACTGGATCGAATTCTGGCTTGGAAGTTTTGTTTCAAGGTCCAGGCGGAGGATCG	GACAGACGGGTGAGCGCGGC	-36	25	2.89	NA
Figure_2B	SEC61B	ENST00000223641	N	2x_GFP11	162	AGAGACCACATGGTTTTGCATGAGTATGTGAACGCGGCGGGTATAACTGGTGGGTCGGGCGGACGAGACCATATGGTGCTTCACGAATACGTAAACGCAGCTGGCATTACTGGATCGAATTCTGGCTTGGAAGTTTTGTTTCAAGGTCCAGGCGGAGGATCG	AGCAGACAGACGGGTGAGCG	-32	22.7	1.64	NA
Figure_2B	SEC61B	ENST00000223641	N	2x_GFP11	162	AGAGACCACATGGTTTTGCATGAGTATGTGAACGCGGCGGGTATAACTGGTGGGTCGGGCGGACGAGACCATATGGTGCTTCACGAATACGTAAACGCAGCTGGCATTACTGGATCGAATTCTGGCTTGGAAGTTTTGTTTCAAGGTCCAGGCGGAGGATCG	GAGGGAGACAAGCAGACAGA	-22	17.425	2.24	NA
Figure_2B	SEC61B	ENST00000223641	N	2x_GFP11	162	AGAGACCACATGGTTTTGCATGAGTATGTGAACGCGGCGGGTATAACTGGTGGGTCGGGCGGACGAGACCATATGGTGCTTCACGAATACGTAAACGCAGCTGGCATTACTGGATCGAATTCTGGCTTGGAAGTTTTGTTTCAAGGTCCAGGCGGAGGATCG	GGGTCGGACCAGGCTGTAGA	-5	46.475	1.31	NA
Figure_2B	SEC61B	ENST00000223641	N	2x_GFP11	162	AGAGACCACATGGTTTTGCATGAGTATGTGAACGCGGCGGGTATAACTGGTGGGTCGGGCGGACGAGACCATATGGTGCTTCACGAATACGTAAACGCAGCTGGCATTACTGGATCGAATTCTGGCTTGGAAGTTTTGTTTCAAGGTCCAGGCGGAGGATCG	GGGGTCGGACCAGGCTGTAG	-4	59.64	2.46	NA
Figure_2B	SEC61B	ENST00000223641	N	2x_GFP11	162	AGAGACCACATGGTTTTGCATGAGTATGTGAACGCGGCGGGTATAACTGGTGGGTCGGGCGGACGAGACCATATGGTGCTTCACGAATACGTAAACGCAGCTGGCATTACTGGATCGAATTCTGGCTTGGAAGTTTTGTTTCAAGGTCCAGGCGGAGGATCG	GTGCCACTGGGGGTCGGACC	6	52.65	5.95	NA
Figure_2B	SEC61B	ENST00000223641	N	2x_GFP11	162	AGAGACCACATGGTTTTGCATGAGTATGTGAACGCGGCGGGTATAACTGGTGGGTCGGGCGGACGAGACCATATGGTGCTTCACGAATACGTAAACGCAGCTGGCATTACTGGATCGAATTCTGGCTTGGAAGTTTTGTTTCAAGGTCCAGGCGGAGGATCG	ACGTTAGTGCCACTGGGGGT	12	45.275	3.03	NA
Figure_2B	SEC61B	ENST00000223641	N	2x_GFP11	162	AGAGACCACATGGTTTTGCATGAGTATGTGAACGCGGCGGGTATAACTGGTGGGTCGGGCGGACGAGACCATATGGTGCTTCACGAATACGTAAACGCAGCTGGCATTACTGGATCGAATTCTGGCTTGGAAGTTTTGTTTCAAGGTCCAGGCGGAGGATCG	TCCCACGTTAGTGCCACTGG	16	39	6.01	NA
Figure_2B	SEC61B	ENST00000223641	N	2x_GFP11	162	AGAGACCACATGGTTTTGCATGAGTATGTGAACGCGGCGGGTATAACTGGTGGGTCGGGCGGACGAGACCATATGGTGCTTCACGAATACGTAAACGCAGCTGGCATTACTGGATCGAATTCTGGCTTGGAAGTTTTGTTTCAAGGTCCAGGCGGAGGATCG	GGATCCCACGTTAGTGCCAC	19	31.225	3.03	NA
Figure_2B	SEC61B	ENST00000223641	N	2x_GFP11	162	AGAGACCACATGGTTTTGCATGAGTATGTGAACGCGGCGGGTATAACTGGTGGGTCGGGCGGACGAGACCATATGGTGCTTCACGAATACGTAAACGCAGCTGGCATTACTGGATCGAATTCTGGCTTGGAAGTTTTGTTTCAAGGTCCAGGCGGAGGATCG	TTTGCTGGGAGAGCGCCCTG	40	26.65	2.01	NA
Figures_3C_4D	GNL2	ENST00000373062	C	mNeonGreen11	90	TGTATAATTTAATAAAAACCTTTTAAACATTACATCATATCGGTAAAGGCCTTTTGCCACTCCTTGAAGTTGAGCTCGGTACCACTTCCTGGACCTTGAAACAAAACTTCCAATCCGCCACCtTGtTTcTGcCgaAAcTTcTTcCtcTTaTGcTTtTGgCCtTCactaTCATTGGTCTTCTTTTTGTTCCTGTTCCTATT	TTTCTGTCCCTCTGAGTCAT	47	2.86	NA	full-recoding-favored-strand
Figures_3C_4D	KPNA2	ENST00000330459	C	mNeonGreen11	90	TTCAGGATGGGGCTCCTGGGACCTTTAACTTTGGTGGCGGATTGGAAGTTTTGTTTCAAGGTCCAGGAAGTGGTACCGAGCTCAACTTCAAGGAGTGGCAAAAGGCCTTTACCGATATGATGTAGtTCtTGaAGgTGtGAgATtAAaTTcTTcTGaACaACGTTTccTATTTTGTCTTATTGTTTCTCTACTAAGAACT	AATTTGTTGTGTACTACGTT	39	2.82	NA	full-recoding-favored-strand
Figures_3C_4D	RAC1	ENST00000348035	N	mNeonGreen11	90	GCCGCCGCCGCGGCCCAGCGAGCGGCCCTGATGACCGAGCTCAACTTCAAGGAGTGGCAAAAGGCCTTTACCGATATGATGGGTGGCGGATTGGAAGTTTTGTTTCAAGGTCCAGGAAGTGGTCAaGCtATtAAaTGcGTcGTcGTcGGcGACGGGTGAGTGCGCccCCGGGGCCGGGCTGGAGGCCGCGGGATCGGGCG	GTGGGAGACGGGTGAGTGCG	38	8.3	NA	full-recoding-favored-strand
Figures_3C_4D	EIF2S3	ENST00000253039	C	mNeonGreen11	90	GAAGAGGAGTGACAATCAAGCCAACAGTAGATGATGACGGTGGCGGATTGGAAGTTTTGTTTCAAGGTCCAGGAAGTGGTACCGAGCTCAACTTCAAGGAGTGGCAAAAGGCCTTTACCGATATGATGTGAtGAtTAgCAcTTtAAaAAaACtTTgGGtTGcATTTGGAAGTTGGAATTCCTCTTAACAACCAAGGGGTT	ATAATACATTCGGATGGATT	34	7.68	NA	full-recoding-favored-strand
Figures_3C_4D	ATG3	ENST00000283290	C	mNeonGreen11	90	GAACCAATAATTAGGATAGATTTTATGCTCTCTTCATTACATCATATCGGTAAAGGCCTTTTGCCACTCCTTGAAGTTGAGCTCGGTACCACTTCCTGGACCTTGAAACAAAACTTCCAATCCGCCACCCATgGTaAAaTGcCggGTaTAaTCgTAcTCgATTGTTGGAATGACAGCTTGTACAAATTTCAAGAAAATA	GTGTAGTCATATTCTATTGT	33	8.04	NA	full-recoding-favored-strand
Figures_3C_4D	KPNA3	ENST00000261667	C	mNeonGreen11	90	TATTGAATGTGGGAAAGATGCTGCACTCAACTGAATTTACATCATATCGGTAAAGGCCTTTTGCCACTCCTTGAAGTTGAGCTCGGTACCACTTCCTGGACCTTGAAACAAAACTTCCAATCCGCCACCgAAgTTgAAcTCcTTgGTcTGcAaaTTaGCgGTTGGATCAAAATTGTAGGTACCTCCTTGTGTTGCTTCA	TTTGTTTGAAGGTTGGCTGT	30	3.77	NA	full-recoding-favored-strand
Figures_3C_4D	PSMD10	ENST00000217958	C	mNeonGreen11	90	ACAACACAACATACAAAGTAAGAATAAATCCAAGCTGTTTACATCATATCGGTAAAGGCCTTTTGCCACTCCTTGAAGTTGAGCTCGGTACCACTTCCTGGACCTTGAAACAAAACTTCCAATCCGCCACCgCCcTCgACCATcCgtTTcAagATaAggCCCAGGCCACCTTTGGCCACTTGCAGGGGTGTCTTTTCTTC	TTCTCTTGAGTATTAAACCC	28	10.3	NA	full-recoding-favored-strand
Figures_3C_4D	MMGT1	ENST00000305963	C	mNeonGreen11	90	ACACATCATTGAAGTTACGAAAACTCGAATCACTGCGTCGTGGTGGCGGATTGGAAGTTTTGTTTCAAGGTCCAGGAAGTGGTACCGAGCTCAACTTCAAGGAGTGGCAAAAGGCCTTTACCGATATGATGTAAcATaTTaACtAAaTAaAAaAATAccACAGGACACAGAGCTGGAATATTGGAGTTTGGGGTATAAAA	TTTTTACAAATTATAATAAT	-22	2.68	NA	full-recoding-favored-strand
Figures_3C_4D	TPT1	ENST00000379056	C	mNeonGreen11	90	CCCCATATATGATTTTCTTTAAGGATGGTTTAGAAATGGAAAAAGGTGGCGGATTGGAAGTTTTGTTTCAAGGTCCAGGAAGTGGTACCGAGCTCAACTTCAAGGAGTGGCAAAAGGCCTTTACCGATATGATGTGTGTAAGTtCAtGGAAGTccGTTAAAATAAATAATGTAAAAAAGACATTTTAGATGTGATTTGC	AATGTGTAAGTACAAGGAAG	-15	2.33	NA	full-recoding-favored-strand
Figures_3C_4D	ARL3	ENST00000260746	C	mNeonGreen11	90	GGATGGCATGAACTGGGTCTGCAAAAATGTCAATGCAAAGAAGAAAGGTGGCGGATTGGAAGTTTTGTTTCAAGGTCCAGGAAGTGGTACCGAGCTCAACTTCAAGGAGTGGCAAAAGGCCTTTACCGATATGATGTAAtATgTAcACGAATccAGATGCAGGAGCTGCGGGAGCCGAATTCGGTCCTGAAAAACACTAA	AGAAATAAAATCTAGACGAA	-12	1.11	NA	full-recoding-favored-strand
Figures_3C_4D	PICALM	ENST00000532317	C	mNeonGreen11	90	CTACAATACAATGAATTAACATACCCACTTTTTTTTTCCAGATACAGTTTATGGGTGGCGGATTGGAAGTTTTGTTTCAAGGTCCAGGAAGTGGTACCGAGCTCAACTTCAAGGAGTGGCAAAAGGCCTTTACCGATATGATGTAAgTTGATGGAAGAAAATGGAATTACTCCAAAAAGACAAGTGCTCAAGCAGCAAAA	ATACAGTTTATGTAACTTGA	-5	5.82	NA	full-recoding-favored-strand
Figures_3C_4D	CSNK2A2	ENST00000262506	C	mNeonGreen11	90	CCCAGCCTTGTGCAGACAATGCTGTGCTTTCCAGTGGTCTCACGGCAGCACGAGGTGGCGGATTGGAAGTTTTGTTTCAAGGTCCAGGAAGTGGTACCGAGCTCAACTTCAAGGAGTGGCAAAAGGCCTTTACCGATATGATGTGAtGACTGGAAAGCGACGGGTAATGCGGCATTGATGCTTGCCAATAAAACCAACCA	CACGGCAGCACGATGAAGAC	-4	22.8	NA	full-recoding-favored-strand
Figures_3C_4D	DKC1	ENST00000369550	C	mNeonGreen11	90	CCACCAAGAAGAAGAAGAAGAAGAAGAAAGCAAAAGAGGTAGAATTGGTTTCTGAGGGTGGCGGATTGGAAGTTTTGTTTCAAGGTCCAGGAAGTGGTACCGAGCTCAACTTCAAGGAGTGGCAAAAGGCCTTTACCGATATGATGTAGTGAAGGCCACTTGAAGCTGGAGGAGAAACTAAAGCCTTATTGAGAAAACAT	AATTGGTTTCTGAGTAGTGA	3	35.6	NA	full-recoding-favored-strand
Figures_3C_4D	RUVBL1	ENST00000322623	C	mNeonGreen11	90	TATGATGCCAAGTCCTCCGCCAAAATCCTGGCTGACCAGCAGGAcAAaTAtATGAAaGGTGGCGGATTGGAAGTTTTGTTTCAAGGTCCAGGAAGTGGTACCGAGCTCAACTTCAAGGAGTGGCAAAAGGCCTTTACCGATATGATGTGAGATccCTGAGGTTTTCAGCAGTAAGAGACTCCCCAGGTGTGCCTGGCCT	GATAAGTACATGAAGTGAGA	-2	25.3	NA	full-recoding-favored-strand
Figures_3C_4D	CCT2	ENST00000299300	C	mNeonGreen11	90	AACACAACTTTGCTAGAAACTGGTCCAAAGATCGACAGCACGTGGGAATGCTTACATCATATCGGTAAAGGCCTTTTGCCACTCCTTGAAGTTGAGCTCGGTACCACTTCCTGGACCTTGAAACAAAACTTCCAATCCGCCACCACAGGGGTGGTGATCAGGGACACGTTTCCTATGAGAGTAAGAAAAAAGTCAATAGT	GCACGTGGGAATGCTTAACA	0	64.8	NA	full-recoding-favored-strand
Figures_3C_4D	RPL5	ENST00000370321	C	mNeonGreen11	90	AAAATCATAGAAAATTGCTGGGTTTACATCATATCGGTAAAGGCCTTTTGCCACTCCTTGAAGTTGAGCTCGGTACCACTTCCTGGACCTTGAAACAAAACTTCCAATCCGCCACCagatTCgGCgGCtCttTCtTGgGCcCgcAaaAAagagGCtTTtTTcTGgGCcACtCtgTCCTTCTTCTGAGCAAGGGACATTTT	GGATCGGGTAGCTCAAAAGA	-44	2.89	NA	full-recoding-favored-strand
Figures_3C_4D	SF3B6	ENST00000233468	C	mNeonGreen11	90	AAGGAGAAATATGGCATCAACACAGATCCACCAAAAGGTGGCGGATTGGAAGTTTTGTTTCAAGGTCCAGGAAGTGGTACCGAGCTCAACTTCAAGGAGTGGCAAAAGGCCTTTACCGATATGATGTAAtTGaTTaCTtCAaTTaCAaTTcGAgTAtATgCCtCGAATGACAACTACCACCTTTTTTTCCTTTTTAATT	aGGTGGTAGTTGTCATTCGT	-39	2.24	NA	full-recoding-favored-strand
Figures_3C_4D	GNL3	ENST00000418458	C	mNeonGreen11	90	AAAATCATAAAAAGCCATTGTTCTGTTACATCATATCGGTAAAGGCCTTTTGCCACTCCTTGAAGTTGAGCTCGGTACCACTTCCTGGACCTTGAAACAAAACTTCCAATCCGCCACCgACgTAgTCgGTggaaAAaTCgTAgGCgTCgTCtTCcTCgATaATcTTgTCaAgGATAAAAGACCTTGTAGACTGTTCACCT	CTTGGATAAAATCATTGAAG	-38	2.43	NA	full-recoding-favored-strand
Figures_3C_4D	TPR	ENST00000367478	C	mNeonGreen11	90	AATCTTATTCACAGTTGTTATTGTTTACAGACCATTTACATCATATCGGTAAAGGCCTTTTGCCACTCCTTGAAGTTGAGCTCGGTACCACTTCCTGGACCTTGAAACAAAACTTCCAATCCGCCACCgTTgATgTTgCCcCgaTTgATgCCgCCcCggCCgCCCATTGCATGGCTCACACCTGTAAAAGAAAAAAGAAT	GTGTGAGCCATGCAATGGGA	36	8.95	NA	full-recoding-favored-strand
Figures_3C_4D	PSMA3	ENST00000216455	C	mNeonGreen11	90	TTAAAATACAATAGATGCTGGAGTAAATGTTACATCATATCGGTAAAGGCCTTTTGCCACTCCTTGAAGTTGAGCTCGGTACCACTTCCTGGACCTTGAAACAAAACTTCCAATCCGCCACCCATgTTgTCgTCgTCactcTCgTCcTCcTCtTTtAaAGATTCCTGaTAAGAGAAAACAGGTGTTTAAAATTGATTTTT	CTCTTAACAGGAATCTCTGA	-35	15.6	NA	full-recoding-favored-strand
Figures_3C_4D	RBBP4	ENST00000458695	C	mNeonGreen11	90	CTAAAATCACAACAAGTAAAGACATATCTACATCATATCGGTAAAGGCCTTTTGCCACTCCTTGAAGTTGAGCTCGGTACCACTTCCTGGACCTTGAAACAAAACTTCCAATCCGCCACCactgCCcTGgCCcTCgGGgTCgACagagCCTTCgGGaTCcTCgTCgTTgTAAATGTTCTCTGCCTGCCCAAAAACAAGA	TATAATGATGAAGACCCTGA	-34	5.06	NA	full-recoding-favored-strand
Figures_3C_4D	PTMA	ENST00000409115	N	mNeonGreen11	90	TAATCCCCTGCATCGGATCACCGGCGTGCCCCACCATGACCGAGCTCAACTTCAAGGAGTGGCAAAAGGCCTTTACCGATATGATGGGTGGCGGATTGGAAGTTTTGTTTCAAGGTCCAGGAAGTGGTagtGAtGCcGCtGTgGAtACatctagtGAgATtACCACCAAGGTGAGGCTGGACGCCGCCCGCCCCCTCGG	CCTCACCTTGGTGGTGATTT	31	3.09	NA	full-recoding-favored-strand
Figures_3C_4D	DHX9	ENST00000367549	N	mNeonGreen11	90	TTCTTAGATCTGAAGAAGACACTTGAATCATGACCGAGCTCAACTTCAAGGAGTGGCAAAAGGCCTTTACCGATATGATGGGTGGCGGATTGGAAGTTTTGTTTCAAGGTCCAGGAAGTGGTGGcGAtGTgAAgAAcTTctTaTAcGCtTGGTGcGGgAAgcGcAAaATGACCCCATCCTATGAAATTAGAGCAGTGGG	CATCTTCCTTTTGCCACACC	31	2.91	NA	full-recoding-favored-strand
Figures_3C_4D	AP2B1	ENST00000621914	C	mNeonGreen11	90	GTCTCTCAATACATCTATCAGGTCTACGACAGCATTTTGAAAAACGGTGGCGGATTGGAAGTTTTGTTTCAAGGTCCAGGAAGTGGTACCGAGCTCAACTTCAAGGAGTGGCAAAAGGCCTTTACCGATATGATGTAAgAAcACaGGaggtGTtCCCTTCAACCATGCTGTGATCGGTGCAAGTCAAGAACTCTTAACT	ACAGCATGGTTGAAGGGTAC	19	7.07	NA	full-recoding-favored-strand
Figures_3C_4D	G3BP1	ENST00000356245	N	mNeonGreen11	90	ACATATTTGACTCTTTTCCCCCCAGGTTGAATTGACCAAAGCAATGACCGAGCTCAACTTCAAGGAGTGGCAAAAGGCCTTTACCGATATGATGGGTGGCGGATTGGAAGTTTTGTTTCAAGGTCCAGGAAGTGGTGTcATGGAaAAaCCctccCCCCTGCTGGTCGGGCGGGAATTTGTGAGACAGTATTACACACTGC	CGCCCGACCAGCAGGGGACT	18	3.89	NA	full-recoding-favored-strand
Figures_3C_4D	PSMA1	ENST00000396394	C	mNeonGreen11	90	AACCTGCTGATGAACCTGCAGAAAAGGCTGATGAACCAATGGAACATGGTGGCGGATTGGAAGTTTTGTTTCAAGGTCCAGGAAGTGGTACCGAGCTCAACTTCAAGGAGTGGCAAAAGGCCTTTACCGATATGATGTAAcTGtTAtGggAGaCTATATATGTATTATCAAATATGTAAGAATACAGGCACCACATACTG	TTGATAATACATATATAGAC	-17	15.5	NA	full-recoding-favored-strand
Figures_3C_4D	USP10	ENST00000219473	C	mNeonGreen11	90	TCCTACGAAGCGGGCACTGGGCGCACACACAGCGCACACAGGGTTTACATCATATCGGTAAAGGCCTTTTGCCACTCCTTGAAGTTGAGCTCGGTACCACTTCCTGGACCTTGAAACAAAACTTCCAATCCGCCACCtAatAaaTCgACcCtGCGGTAATACAGGAGGTAGGCTGTGCGTTCAGCAGTTGGTTTCACCA	CCTCCTGTATTACCGCCGAG	-14	3.56	NA	full-recoding-favored-strand
Figures_3C_4D	HSPA4	ENST00000304858	C	mNeonGreen11	90	CAGCTGTGCCTTCGGATTCAGACAAGAAGCTTCCTGAAATGGACATTGATGGTGGCGGATTGGAAGTTTTGTTTCAAGGTCCAGGAAGTGGTACCGAGCTCAACTTCAAGGAGTGGCAAAAGGCCTTTACCGATATGATGTGAaTggAAgACTTGTTTCTATTAAAACAGACTATTATAAAGCTTTAAGTTGTCAACTTT	GTTTTAATAGAAACAAGTGT	11	18.4	NA	full-recoding-favored-strand
Figures_3C_4D	MKI67	ENST00000368653	N	mNeonGreen11	90	GCCTTCCCCTACGGATTATACTCAACTTACTGTTTAGAAAATGACCGAGCTCAACTTCAAGGAGTGGCAAAAGGCCTTTACCGATATGATGGGTGGCGGATTGGAAGTTTTGTTTCAAGGTCCAGGAAGTGGTTGGCCCACccGgaGgtTaGTgACcATCAAAAGGAGCGGGGTCGACGGTCCCCACTTTCCCCTGAGCC	ATAGTAACCAGGCGTCTCGT	-9	3.76	NA	full-recoding-favored-strand
Figures_3C_4D	RAB1A	ENST00000409784	N	mNeonGreen11	90	CGGCTGCGGCAGCAAGGGCGGCGGTGGCGGCGGCGGCAGCTGCAGTGACATGACCGAGCTCAACTTCAAGGAGTGGCAAAAGGCCTTTACCGATATGATGGGTGGCGGATTGGAAGTTTTGTTTCAAGGTCCAGGAAGTGGTagttctATGAATCCCGAATAGTGAGTTCAGGAGAGCACCGGTCGGCTGGGTCCGTGGG	TCACTATTCGGGATTCATGC	-7	53.9	NA	full-recoding-favored-strand
Figures_3C_4D	CAPRIN1	ENST00000341394	N	mNeonGreen11	90	CCTTCCTCCCGCTTTTTCTTCTCTCTCCTTGCGGTCTGAAGATGACCGAGCTCAACTTCAAGGAGTGGCAAAAGGCCTTTACCGATATGATGGGTGGCGGATTGGAAGTTTTGTTTCAAGGTCCAGGAAGTGGTCCtagtGCtACatctCAttctGGGAGCGGCAGCAAGTCGTCCGGACCGCCACCGCCGTCGGGTTC	CCGCTGTGGCTGGTGGCCGA	6	21.5	NA	full-recoding-favored-strand
Figures_3C_4D	PFN1	ENST00000225655	N	mNeonGreen11	90	GCCCAGTCCGCGGCCCCAGCAGCAGCGCCGAGAGCAGCCCCAGTAGCAGCGggATGACCGAGCTCAACTTCAAGGAGTGGCAAAAGGCCTTTACCGATATGATGGGTGGCGGATTGGAAGTTTTGTTTCAAGGTCCAGGAAGTGGTGCtGGGTGGAACGCCTACATCGACAACCTCATGGCGGACGGGACCTGTCAGGAC	GTAGGCGTTCCACCCGGCCA	-1	13.7	NA	full-recoding-favored-strand
Figure_3C	GNL2	ENST00000373062	C	mNeonGreen11	90	TATAATTTAATAAAAACCTTTTAAACATTACATCATATCGGTAAAGGCCTTTTGCCACTCCTTGAAGTTGAGCTCGGTACCACTTCCTGGACCTTGAAACAAAACTTCCAATCCGCCACCCTGCTTTTGTCTGAATTTTTTGCGTTTGTGcTTtTGgCCtTCactaTCgTTGGTCTTCTTTTTGTTCCTGTTCCTATTT	TTTCTGTCCCTCTGAGTCAT	47	3.21	NA	prevent-recut-only-favored-strand
Figure_3C	KPNA2	ENST00000330459	C	mNeonGreen11	90	TTCAGGATGGGGCTCCTGGGACCTTTAACTTTGGTGGCGGATTGGAAGTTTTGTTTCAAGGTCCAGGAAGTGGTACCGAGCTCAACTTCAAGGAGTGGCAAAAGGCCTTTACCGATATGATGTAGATCATGTAGCTGAGACATAAATTTGTTGTGTACTACGTTTccTATTTTGTCTTATTGTTTCTCTACTAAGAACT	AATTTGTTGTGTACTACGTT	39	1.1	NA	prevent-recut-only-favored-strand
Figure_3C	RAC1	ENST00000348035	N	mNeonGreen11	90	GCCGCCGCCGCGGCCCAGCGAGCGGCCCTGATGACCGAGCTCAACTTCAAGGAGTGGCAAAAGGCCTTTACCGATATGATGGGTGGCGGATTGGAAGTTTTGTTTCAAGGTCCAGGAAGTGGTCAGGCCATCAAGTGTGTGGTGGTGGGAGACGGGTGAGTGCGCccCCGGGGCCGGGCTGGAGGCCGCGGGATCGGGCG	GTGGGAGACGGGTGAGTGCG	38	7.18	NA	prevent-recut-only-favored-strand
Figure_3C	EIF2S3	ENST00000253039	C	mNeonGreen11	90	GAGGAGTGACAATCAAGCCAACAGTAGATGATGACGGTGGCGGATTGGAAGTTTTGTTTCAAGGTCCAGGAAGTGGTACCGAGCTCAACTTCAAGGAGTGGCAAAAGGCCTTTACCGATATGATGTGAAGAATACCAGTTAAATAATACATTCGGATGGATTTccAAGTTGGAATTCCTCTTAACAACCAAGGGGTTTAT	ATAATACATTCGGATGGATT	34	2.09	NA	prevent-recut-only-favored-strand
Figure_3C	ATG3	ENST00000283290	C	mNeonGreen11	90	AACCAATAATTAGGATAGATTTTATGCTCTCTTCATTACATCATATCGGTAAAGGCCTTTTGCCACTCCTTGAAGTTGAGCTCGGTACCACTTCCTGGACCTTGAAACAAAACTTCCAATCCGCCACCCATTGTGAAGTGTCTTGTaTAaTCgTAcTCgATgGTTGGAATGACAGCTTGTACAAATTTCAAGAAAATAAG	GTGTAGTCATATTCTATTGT	33	9.87	NA	prevent-recut-only-favored-strand
Figure_3C	KPNA3	ENST00000261667	C	mNeonGreen11	90	TATTGAATGTGGGAAAGATGCTGCACTCAACTGAATTTACATCATATCGGTAAAGGCCTTTTGCCACTCCTTGAAGTTGAGCTCGGTACCACTTCCTGGACCTTGAAACAAAACTTCCAATCCGCCACCAAAATTAAATTCTTTgGTcTGcAaaTTaGCgGTTGGATCAAAATTGTAGGTACCTCCTTGTGTTGCTTCA	TTTGTTTGAAGGTTGGCTGT	30	4.9	NA	prevent-recut-only-favored-strand
Figure_3C	PSMD10	ENST00000217958	C	mNeonGreen11	90	ACACAACATACAAAGTAAGAATAAATCCAAGCTGTTTACATCATATCGGTAAAGGCCTTTTGCCACTCCTTGAAGTTGAGCTCGGTACCACTTCCTGGACCTTGAAACAAAACTTCCAATCCGCCACCACCTTCCACCATcCgtTTcAagATaAggCCtAaGCCACCTTTGGCCACTTGCAGGGGTGTCTTTTCTTCTT	TTCTCTTGAGTATTAAACCC	28	11.2	NA	prevent-recut-only-favored-strand
Figure_3C	MMGT1	ENST00000305963	C	mNeonGreen11	90	ACACATCATTGAAGTTACGAAAACTCGAATCACTGCGTCGTGGTGGCGGATTGGAAGTTTTGTTTCAAGGTCCAGGAAGTGGTACCGAGCTCAACTTCAAGGAGTGGCAAAAGGCCTTTACCGATATGATGTAAGATTTTTACAAATTATAATAATAccACAGGACACAGAGCTGGAATATTGGAGTTTGGGGTATAAAA	TTTTTACAAATTATAATAAT	-22	1.08	NA	prevent-recut-only-favored-strand
Figure_3C	TPT1	ENST00000379056	C	mNeonGreen11	90	CCCCATATATGATTTTCTTTAAGGATGGTTTAGAAATGGAAAAAGGTGGCGGATTGGAAGTTTTGTTTCAAGGTCCAGGAAGTGGTACCGAGCTCAACTTCAAGGAGTGGCAAAAGGCCTTTACCGATATGATGTGTGTAAGTACAAGGAAGTccGTTAAAATAAATAATGTAAAAAAGACATTTTAGATGTGATTTGC	AATGTGTAAGTACAAGGAAG	-15	3.26	NA	prevent-recut-only-favored-strand
Figure_3C	ARL3	ENST00000260746	C	mNeonGreen11	90	GGATGGCATGAACTGGGTCTGCAAAAATGTCAATGCAAAGAAGAAAGGTGGCGGATTGGAAGTTTTGTTTCAAGGTCCAGGAAGTGGTACCGAGCTCAACTTCAAGGAGTGGCAAAAGGCCTTTACCGATATGATGTAAAATCTAGACGAATccAGATGCAGGAGCTGCGGGAGCCGAATTCGGTCCTGAAAAACACTAA	AGAAATAAAATCTAGACGAA	-12	2.81	NA	prevent-recut-only-favored-strand
Figure_3C	PICALM	ENST00000532317	C	mNeonGreen11	90	AATACAATGAATTAACATACCCACTTTTTTTTTCCAGATACAGTTTATGGGTGGCGGATTGGAAGTTTTGTTTCAAGGTCCAGGAAGTGGTACCGAGCTCAACTTCAAGGAGTGGCAAAAGGCCTTTACCGATATGATGTAACTTGATccAAGAAAATGGAATTACTCCAAAAAGACAAGTGCTCAAGCAGCAAAATCC	ATACAGTTTATGTAACTTGA	-5	8.09	NA	prevent-recut-only-favored-strand
Figure_3C	CSNK2A2	ENST00000262506	C	mNeonGreen11	90	AGTCCCAGCCTTGTGCAGACAATGCTGTGCTTTCCAGTGGTCTCACGGCAGCACGAGGTGGCGGATTGGAAGTTTTGTTTCAAGGTCCAGGAAGTGGTACCGAGCTCAACTTCAAGGAGTGGCAAAAGGCCTTTACCGATATGATGTGAAGACTGGAAAGCGACGGGTAATGCGGCATTGATGCTTGCCAATAAAACCAA	CACGGCAGCACGATGAAGAC	-4	23.1	NA	prevent-recut-only-favored-strand
Figure_3C	DKC1	ENST00000369550	C	mNeonGreen11	90	CCACCAAGAAGAAGAAGAAGAAGAAGAAAGCAAAAGAGGTAGAATTGGTTTCTGAGGGTGGCGGATTGGAAGTTTTGTTTCAAGGTCCAGGAAGTGGTACCGAGCTCAACTTCAAGGAGTGGCAAAAGGCCTTTACCGATATGATGTAGTGAAGGCCACTTGAAGCTGGAGGAGAAACTAAAGCCTTATTGAGAAAACAT	AATTGGTTTCTGAGTAGTGA	3	27.7	NA	prevent-recut-only-favored-strand
Figure_3C	RUVBL1	ENST00000322623	C	mNeonGreen11	90	TATGATGCCAAGTCCTCCGCCAAAATCCTGGCTGACCAGCAGGAcAAaTAtATGAAaGGTGGCGGATTGGAAGTTTTGTTTCAAGGTCCAGGAAGTGGTACCGAGCTCAACTTCAAGGAGTGGCAAAAGGCCTTTACCGATATGATGTGAGATccCTGAGGTTTTCAGCAGTAAGAGACTCCCCAGGTGTGCCTGGCCT	GATAAGTACATGAAGTGAGA	-2	25.7	NA	prevent-recut-only-favored-strand
Figure_3C	CCT2	ENST00000299300	C	mNeonGreen11	90	AACACAACTTTGCTAGAAACTGGTCCAAAGATCGACAGCACGTGGGAATGCTTACATCATATCGGTAAAGGCCTTTTGCCACTCCTTGAAGTTGAGCTCGGTACCACTTCCTGGACCTTGAAACAAAACTTCCAATCCGCCACCACAGGGGTGGTGATCAGGGACACGTTTCCTATGAGAGTAAGAAAAAAGTCAATAGT	GCACGTGGGAATGCTTAACA	0	65.2	NA	prevent-recut-only-favored-strand
Figure_3C	RPL5	ENST00000370321	C	mNeonGreen11	90	AAAATCATAGAAAATTGCTGGGTTTACATCATATCGGTAAAGGCCTTTTGCCACTCCTTGAAGTTGAGCTCGGTACCACTTCCTGGACCTTGAAACAAAACTTCCAATCCGCCACCGCTCTCAGCAGCCCGCTCCTGAGCTCTGAGGAAGCTTGCTTTTTTCTGGGCCACTCTGTCCTTCTTCTGAGCAAGGGACATTTT	GGATCGGGTAGCTCAAAAGA	-44	2.53	NA	prevent-recut-only-favored-strand
Figure_3C	SF3B6	ENST00000233468	C	mNeonGreen11	90	CAAGGAGAAATATGGCATCAACACAGATCCACCAAAAGGTGGCGGATTGGAAGTTTTGTTTCAAGGTCCAGGAAGTGGTACCGAGCTCAACTTCAAGGAGTGGCAAAAGGCCTTTACCGATATGATGTAAATGTTTTCTACATTTTCATTTGGACTAAATGGCACGAATGACAACTACCACCTTTTTTTCCTTTTTAAT	aGGTGGTAGTTGTCATTCGT	-39	1.55	NA	prevent-recut-only-favored-strand
Figure_3C	GNL3	ENST00000418458	C	mNeonGreen11	90	AAAATCATAAAAAGCCATTGTTCTGTTACATCATATCGGTAAAGGCCTTTTGCCACTCCTTGAAGTTGAGCTCGGTACCACTTCCTGGACCTTGAAACAAAACTTCCAATCCGCCACCCACATAATCTGTACTGAAGTCATAAGCATCATCTTCCTCGATAATCTTGTCAAGGATAAAAGACCTTGTAGACTGTTCACCT	CTTGGATAAAATCATTGAAG	-38	2.45	NA	prevent-recut-only-favored-strand
Figure_3C	TPR	ENST00000367478	C	mNeonGreen11	90	TCACAGTTGTTATTGTTTACAGACCATTTACATCATATCGGTAAAGGCCTTTTGCCACTCCTTGAAGTTGAGCTCGGTACCACTTCCTGGACCTTGAAACAAAACTTCCAATCCGCCACCATTAATATTTCCTCTGTTTATTCCTCCTCTGCCGCCCATGGCGTGAGAGACACCTGTAAAAGAAAAAAGAATCAAATTG	GTGTGAGCCATGCAATGGGA	36	3.08	NA	prevent-recut-only-favored-strand
Figure_3C	PSMA3	ENST00000216455	C	mNeonGreen11	90	AAATACAATAGATGCTGGAGTAAATGTTACATCATATCGGTAAAGGCCTTTTGCCACTCCTTGAAGTTGAGCTCGGTACCACTTCCTGGACCTTGAAACAAAACTTCCAATCCGCCACCCATATTATCATCATCTGATTCATCTTCTTCTTTTAAGCTTTCCTGATATGACAAAACAGGTGTTTAAAATTGATTTTTAAA	CTCTTAACAGGAATCTCTGA	-35	1.9	NA	prevent-recut-only-favored-strand
Figure_3C	RBBP4	ENST00000458695	C	mNeonGreen11	90	CTAAAATCACAACAAGTAAAGACATATCTACATCATATCGGTAAAGGCCTTTTGCCACTCCTTGAAGTTGAGCTCGGTACCACTTCCTGGACCTTGAAACAAAACTTCCAATCCGCCACCGGACCCTTGTCCTTCTGGATCCACGCTTCCTTCGGGATCCTCGTCGTTGTAAATGTTCTCTGCCTGCCCAAAAACAAGA	TATAATGATGAAGACCCTGA	-34	2.46	NA	prevent-recut-only-favored-strand
Figure_3C	PTMA	ENST00000409115	N	mNeonGreen11	90	TCCCCTGCATCGGATCACCGGCGTGCCCCACCATGACCGAGCTCAACTTCAAGGAGTGGCAAAAGGCCTTTACCGATATGATGGGTGGCGGATTGGAAGTTTTGTTTCAAGGTCCAGGAAGTGGTTCAGACGCAGCCGTAGACACCAGCTCCGAGATTACAACAAAGGTGAGGCTGGACGCCGCCCGCCCCCTCGGGGT	CCTCACCTTGGTGGTGATTT	31	0.98	NA	prevent-recut-only-favored-strand
Figure_3C	DHX9	ENST00000367549	N	mNeonGreen11	90	TTCTTAGATCTGAAGAAGACACTTGAATCATGACCGAGCTCAACTTCAAGGAGTGGCAAAAGGCCTTTACCGATATGATGGGTGGCGGATTGGAAGTTTTGTTTCAAGGTCCAGGAAGTGGTGGTGACGTTAAAAATTTTCTGTATGCCTGGTGCGGGAAGCGCAAAATGACCCCATCCTATGAAATTAGAGCAGTGGG	CATCTTCCTTTTGCCACACC	31	2.45	NA	prevent-recut-only-favored-strand
Figure_3C	AP2B1	ENST00000621914	C	mNeonGreen11	90	AAGTCTCTCAATACATCTATCAGGTCTACGACAGCATTTTGAAAAACGGTGGCGGATTGGAAGTTTTGTTTCAAGGTCCAGGAAGTGGTACCGAGCTCAACTTCAAGGAGTGGCAAAAGGCCTTTACCGATATGATGTAACAAGACTGGTGGAGTACCCTTCAACCATGCTGTGATCGGTGCAAGTCAAGAACTCTTAA	ACAGCATGGTTGAAGGGTAC	19	5.83	NA	prevent-recut-only-favored-strand
Figure_3C	G3BP1	ENST00000356245	N	mNeonGreen11	90	GACTCTTTTCCCCCCAGGTTGAATTGACCAAAGCAATGACCGAGCTCAACTTCAAGGAGTGGCAAAAGGCCTTTACCGATATGATGGGTGGCGGATTGGAAGTTTTGTTTCAAGGTCCAGGAAGTGGTGTGATGGAGAAGCCCTCCCCTTTATTAGTGGGCCGGGAATTTGTGAGACAGTATTACACACTGCTGAACCA	CGCCCGACCAGCAGGGGACT	18	1.46	NA	prevent-recut-only-favored-strand
Figure_3C	PSMA1	ENST00000396394	C	mNeonGreen11	90	CAACCTGCTGATGAACCTGCAGAAAAGGCTGATGAACCAATGGAACATGGTGGCGGATTGGAAGTTTTGTTTCAAGGTCCAGGAAGTGGTACCGAGCTCAACTTCAAGGAGTGGCAAAAGGCCTTTACCGATATGATGTAAGTGATAAGGGAGTCTATATATGTATTATCAAATATGTAAGAATACAGGCACCACATAC	TTGATAATACATATATAGAC	-17	3.64	NA	prevent-recut-only-favored-strand
Figure_3C	USP10	ENST00000219473	C	mNeonGreen11	90	AAGCGGGCACTGGGCGCACACACAGCGCACACAGGGTTTACATCATATCGGTAAAGGCCTTTTGCCACTCCTTGAAGTTGAGCTCGGTACCACTTCCTGGACCTTGAAACAAAACTTCCAATCCGCCACCCAGCAGGTCGACCCTCCTATAGTATAACAAGTAGGCTGTGCGTTCAGCAGTTGGTTTCACCACCTGGTAC	CCTCCTGTATTACCGCCGAG	-14	0.76	NA	prevent-recut-only-favored-strand
Figure_3C	HSPA4	ENST00000304858	C	mNeonGreen11	90	ACAGCTGTGCCTTCGGATTCAGACAAGAAGCTTCCTGAAATGGACATTGATGGTGGCGGATTGGAAGTTTTGTTTCAAGGTCCAGGAAGTGGTACCGAGCTCAACTTCAAGGAGTGGCAAAAGGCCTTTACCGATATGATGTGATTGGAACACTTGTTTCTATTAAAACAGACTATTATAAAGCTTTAAGTTGTCAACT	GTTTTAATAGAAACAAGTGT	11	19.7	NA	prevent-recut-only-favored-strand
Figure_3C	MKI67	ENST00000368653	N	mNeonGreen11	90	GCCTTCCCCTACGGATTATACTCAACTTACTGTTTAGAAAATGACCGAGCTCAACTTCAAGGAGTGGCAAAAGGCCTTTACCGATATGATGGGTGGCGGATTGGAAGTTTTGTTTCAAGGTCCAGGAAGTGGTTGGCCCACCCGGAGGTTAGTGACCATCAAAAGGAGCGGGGTCGACGGTCCCCACTTTCCCCTGAGCC	ATAGTAACCAGGCGTCTCGT	-9	5.03	NA	prevent-recut-only-favored-strand
Figure_3C	RAB1A	ENST00000409784	N	mNeonGreen11	90	GCGGCAGCAAGGGCGGCGGTGGCGGCGGCGGCAGCTGCAGTGACATGACCGAGCTCAACTTCAAGGAGTGGCAAAAGGCCTTTACCGATATGATGGGTGGCGGATTGGAAGTTTTGTTTCAAGGTCCAGGAAGTGGTTCCTCTATGAACCCTGAATAGTGAGTTCAGGAGAGCACCGGTCGGCTGGGTCCGTGGGCCAG	TCACTATTCGGGATTCATGC	-7	31.7	NA	prevent-recut-only-favored-strand
Figure_3C	CAPRIN1	ENST00000341394	N	mNeonGreen11	90	CCTTCCTCCCGCTTTTTCTTCTCTCTCCTTGCGGTCTGAAGATGACCGAGCTCAACTTCAAGGAGTGGCAAAAGGCCTTTACCGATATGATGGGTGGCGGATTGGAAGTTTTGTTTCAAGGTCCAGGAAGTGGTCCTAGTGCTACATCTCATTCTGGGAGCGGCAGCAAGTCGTCCGGACCGCCACCGCCGTCGGGTTC	CCGCTGTGGCTGGTGGCCGA	6	16.5	NA	prevent-recut-only-favored-strand
Figure_3C	PFN1	ENST00000225655	N	mNeonGreen11	90	AGCCCAGTCCGCGGCCCCAGCAGCAGCGCCGAGAGCAGCCCCAGTAGCAGCGGGATGACCGAGCTCAACTTCAAGGAGTGGCAAAAGGCCTTTACCGATATGATGGGTGGCGGATTGGAAGTTTTGTTTCAAGGTCCAGGAAGTGGTGCCGGGTGGAACGCCTACATCGACAACCTCATGGCGGACGGGACCTGTCAGG	GTAGGCGTTCCACCCGGCCA	-1	11.4	NA	prevent-recut-only-favored-strand
Figure_3C	GNL2	ENST00000373062	C	mNeonGreen11	90	TGTATAATTTAATAAAAACCTTTTAAACATTACATCATATCGGTAAAGGCCTTTTGCCACTCCTTGAAGTTGAGCTCGGTACCACTTCCTGGACCTTGAAACAAAACTTCCAATCCGCCACCtTGtTTcTGcCgaAAcTTcTTcCtcTTaTGcTTtTGgCCtTCactaTCATTGGTCTTCTTTTTGTTCCTGTTCCTATT	TTTCTGTCCCTCTGAGTCAT	47	0.18	NA	full-recoding-unfavored-strand
Figure_3C	KPNA2	ENST00000330459	C	mNeonGreen11	90	TTCAGGATGGGGCTCCTGGGACCTTTAACTTTGGTGGCGGATTGGAAGTTTTGTTTCAAGGTCCAGGAAGTGGTACCGAGCTCAACTTCAAGGAGTGGCAAAAGGCCTTTACCGATATGATGTAGtTCtTGaAGgTGtGAgATtAAaTTcTTcTGaACaACGTTTccTATTTTGTCTTATTGTTTCTCTACTAAGAACT	AATTTGTTGTGTACTACGTT	39	1.21	NA	full-recoding-unfavored-strand
Figure_3C	RAC1	ENST00000348035	N	mNeonGreen11	90	GCCGCCGCCGCGGCCCAGCGAGCGGCCCTGATGACCGAGCTCAACTTCAAGGAGTGGCAAAAGGCCTTTACCGATATGATGGGTGGCGGATTGGAAGTTTTGTTTCAAGGTCCAGGAAGTGGTCAaGCtATtAAaTGcGTcGTcGTcGGcGACGGGTGAGTGCGCccCCGGGGCCGGGCTGGAGGCCGCGGGATCGGGCG	GTGGGAGACGGGTGAGTGCG	38	1.3	NA	full-recoding-unfavored-strand
Figure_3C	EIF2S3	ENST00000253039	C	mNeonGreen11	90	GAAGAGGAGTGACAATCAAGCCAACAGTAGATGATGACGGTGGCGGATTGGAAGTTTTGTTTCAAGGTCCAGGAAGTGGTACCGAGCTCAACTTCAAGGAGTGGCAAAAGGCCTTTACCGATATGATGTGAtGAtTAgCAcTTtAAaAAaACtTTgGGtTGcATTTGGAAGTTGGAATTCCTCTTAACAACCAAGGGGTT	ATAATACATTCGGATGGATT	34	1.03	NA	full-recoding-unfavored-strand
Figure_3C	ATG3	ENST00000283290	C	mNeonGreen11	90	GAACCAATAATTAGGATAGATTTTATGCTCTCTTCATTACATCATATCGGTAAAGGCCTTTTGCCACTCCTTGAAGTTGAGCTCGGTACCACTTCCTGGACCTTGAAACAAAACTTCCAATCCGCCACCCATgGTaAAaTGcCggGTaTAaTCgTAcTCgATTGTTGGAATGACAGCTTGTACAAATTTCAAGAAAATA	GTGTAGTCATATTCTATTGT	33	0.63	NA	full-recoding-unfavored-strand
Figure_3C	KPNA3	ENST00000261667	C	mNeonGreen11	90	TATTGAATGTGGGAAAGATGCTGCACTCAACTGAATTTACATCATATCGGTAAAGGCCTTTTGCCACTCCTTGAAGTTGAGCTCGGTACCACTTCCTGGACCTTGAAACAAAACTTCCAATCCGCCACCgAAgTTgAAcTCcTTgGTcTGcAaaTTaGCgGTTGGATCAAAATTGTAGGTACCTCCTTGTGTTGCTTCA	TTTGTTTGAAGGTTGGCTGT	30	0.34	NA	full-recoding-unfavored-strand
Figure_3C	PSMD10	ENST00000217958	C	mNeonGreen11	90	ACAACACAACATACAAAGTAAGAATAAATCCAAGCTGTTTACATCATATCGGTAAAGGCCTTTTGCCACTCCTTGAAGTTGAGCTCGGTACCACTTCCTGGACCTTGAAACAAAACTTCCAATCCGCCACCgCCcTCgACCATcCgtTTcAagATaAggCCCAGGCCACCTTTGGCCACTTGCAGGGGTGTCTTTTCTTC	TTCTCTTGAGTATTAAACCC	28	2.75	NA	full-recoding-unfavored-strand
Figure_3C	MMGT1	ENST00000305963	C	mNeonGreen11	90	ACACATCATTGAAGTTACGAAAACTCGAATCACTGCGTCGTGGTGGCGGATTGGAAGTTTTGTTTCAAGGTCCAGGAAGTGGTACCGAGCTCAACTTCAAGGAGTGGCAAAAGGCCTTTACCGATATGATGTAAcATaTTaACtAAaTAaAAaAATAccACAGGACACAGAGCTGGAATATTGGAGTTTGGGGTATAAAA	TTTTTACAAATTATAATAAT	-22	1.66	NA	full-recoding-unfavored-strand
Figure_3C	TPT1	ENST00000379056	C	mNeonGreen11	90	CCCCATATATGATTTTCTTTAAGGATGGTTTAGAAATGGAAAAAGGTGGCGGATTGGAAGTTTTGTTTCAAGGTCCAGGAAGTGGTACCGAGCTCAACTTCAAGGAGTGGCAAAAGGCCTTTACCGATATGATGTGTGTAAGTtCAtGGAAGTccGTTAAAATAAATAATGTAAAAAAGACATTTTAGATGTGATTTGC	AATGTGTAAGTACAAGGAAG	-15	1.01	NA	full-recoding-unfavored-strand
Figure_3C	ARL3	ENST00000260746	C	mNeonGreen11	90	GGATGGCATGAACTGGGTCTGCAAAAATGTCAATGCAAAGAAGAAAGGTGGCGGATTGGAAGTTTTGTTTCAAGGTCCAGGAAGTGGTACCGAGCTCAACTTCAAGGAGTGGCAAAAGGCCTTTACCGATATGATGTAAtATgTAcACGAATccAGATGCAGGAGCTGCGGGAGCCGAATTCGGTCCTGAAAAACACTAA	AGAAATAAAATCTAGACGAA	-12	0.97	NA	full-recoding-unfavored-strand
Figure_3C	PICALM	ENST00000532317	C	mNeonGreen11	90	CTACAATACAATGAATTAACATACCCACTTTTTTTTTCCAGATACAGTTTATGGGTGGCGGATTGGAAGTTTTGTTTCAAGGTCCAGGAAGTGGTACCGAGCTCAACTTCAAGGAGTGGCAAAAGGCCTTTACCGATATGATGTAAgTTGATGGAAGAAAATGGAATTACTCCAAAAAGACAAGTGCTCAAGCAGCAAAA	ATACAGTTTATGTAACTTGA	-5	10.5	NA	full-recoding-unfavored-strand
Figure_3C	CSNK2A2	ENST00000262506	C	mNeonGreen11	90	CCCAGCCTTGTGCAGACAATGCTGTGCTTTCCAGTGGTCTCACGGCAGCACGAGGTGGCGGATTGGAAGTTTTGTTTCAAGGTCCAGGAAGTGGTACCGAGCTCAACTTCAAGGAGTGGCAAAAGGCCTTTACCGATATGATGTGAtGACTGGAAAGCGACGGGTAATGCGGCATTGATGCTTGCCAATAAAACCAACCA	CACGGCAGCACGATGAAGAC	-4	17.8	NA	full-recoding-unfavored-strand
Figure_3C	DKC1	ENST00000369550	C	mNeonGreen11	90	CCACCAAGAAGAAGAAGAAGAAGAAGAAAGCAAAAGAGGTAGAATTGGTTTCTGAGGGTGGCGGATTGGAAGTTTTGTTTCAAGGTCCAGGAAGTGGTACCGAGCTCAACTTCAAGGAGTGGCAAAAGGCCTTTACCGATATGATGTAGTGAAGGCCACTTGAAGCTGGAGGAGAAACTAAAGCCTTATTGAGAAAACAT	AATTGGTTTCTGAGTAGTGA	3	31.3	NA	full-recoding-unfavored-strand
Figure_3C	RUVBL1	ENST00000322623	C	mNeonGreen11	90	TATGATGCCAAGTCCTCCGCCAAAATCCTGGCTGACCAGCAGGAcAAaTAtATGAAaGGTGGCGGATTGGAAGTTTTGTTTCAAGGTCCAGGAAGTGGTACCGAGCTCAACTTCAAGGAGTGGCAAAAGGCCTTTACCGATATGATGTGAGATccCTGAGGTTTTCAGCAGTAAGAGACTCCCCAGGTGTGCCTGGCCT	GATAAGTACATGAAGTGAGA	-2	23.1	NA	full-recoding-unfavored-strand
Figure_3C	CCT2	ENST00000299300	C	mNeonGreen11	90	AACACAACTTTGCTAGAAACTGGTCCAAAGATCGACAGCACGTGGGAATGCTTACATCATATCGGTAAAGGCCTTTTGCCACTCCTTGAAGTTGAGCTCGGTACCACTTCCTGGACCTTGAAACAAAACTTCCAATCCGCCACCACAGGGGTGGTGATCAGGGACACGTTTCCTATGAGAGTAAGAAAAAAGTCAATAGT	GCACGTGGGAATGCTTAACA	0	66.1	NA	full-recoding-unfavored-strand
Figure_3C	RPL5	ENST00000370321	C	mNeonGreen11	90	AAAATCATAGAAAATTGCTGGGTTTACATCATATCGGTAAAGGCCTTTTGCCACTCCTTGAAGTTGAGCTCGGTACCACTTCCTGGACCTTGAAACAAAACTTCCAATCCGCCACCagatTCgGCgGCtCttTCtTGgGCcCgcAaaAAagagGCtTTtTTcTGgGCcACtCtgTCCTTCTTCTGAGCAAGGGACATTTT	GGATCGGGTAGCTCAAAAGA	-44	2.69	NA	full-recoding-unfavored-strand
Figure_3C	SF3B6	ENST00000233468	C	mNeonGreen11	90	AAGGAGAAATATGGCATCAACACAGATCCACCAAAAGGTGGCGGATTGGAAGTTTTGTTTCAAGGTCCAGGAAGTGGTACCGAGCTCAACTTCAAGGAGTGGCAAAAGGCCTTTACCGATATGATGTAAtTGaTTaCTtCAaTTaCAaTTcGAgTAtATgCCtCGAATGACAACTACCACCTTTTTTTCCTTTTTAATT	aGGTGGTAGTTGTCATTCGT	-39	1.28	NA	full-recoding-unfavored-strand
Figure_3C	GNL3	ENST00000418458	C	mNeonGreen11	90	AAAATCATAAAAAGCCATTGTTCTGTTACATCATATCGGTAAAGGCCTTTTGCCACTCCTTGAAGTTGAGCTCGGTACCACTTCCTGGACCTTGAAACAAAACTTCCAATCCGCCACCgACgTAgTCgGTggaaAAaTCgTAgGCgTCgTCtTCcTCgATaATcTTgTCaAgGATAAAAGACCTTGTAGACTGTTCACCT	CTTGGATAAAATCATTGAAG	-38	1.27	NA	full-recoding-unfavored-strand
Figure_3C	TPR	ENST00000367478	C	mNeonGreen11	90	AATCTTATTCACAGTTGTTATTGTTTACAGACCATTTACATCATATCGGTAAAGGCCTTTTGCCACTCCTTGAAGTTGAGCTCGGTACCACTTCCTGGACCTTGAAACAAAACTTCCAATCCGCCACCgTTgATgTTgCCcCgaTTgATgCCgCCcCggCCgCCCATTGCATGGCTCACACCTGTAAAAGAAAAAAGAAT	GTGTGAGCCATGCAATGGGA	36	2.64	NA	full-recoding-unfavored-strand
Figure_3C	PSMA3	ENST00000216455	C	mNeonGreen11	90	TTAAAATACAATAGATGCTGGAGTAAATGTTACATCATATCGGTAAAGGCCTTTTGCCACTCCTTGAAGTTGAGCTCGGTACCACTTCCTGGACCTTGAAACAAAACTTCCAATCCGCCACCCATgTTgTCgTCgTCactcTCgTCcTCcTCtTTtAaAGATTCCTGaTAAGAGAAAACAGGTGTTTAAAATTGATTTTT	CTCTTAACAGGAATCTCTGA	-35	2.22	NA	full-recoding-unfavored-strand
Figure_3C	RBBP4	ENST00000458695	C	mNeonGreen11	90	CTAAAATCACAACAAGTAAAGACATATCTACATCATATCGGTAAAGGCCTTTTGCCACTCCTTGAAGTTGAGCTCGGTACCACTTCCTGGACCTTGAAACAAAACTTCCAATCCGCCACCactgCCcTGgCCcTCgGGgTCgACagagCCTTCgGGaTCcTCgTCgTTgTAAATGTTCTCTGCCTGCCCAAAAACAAGA	TATAATGATGAAGACCCTGA	-34	1.55	NA	full-recoding-unfavored-strand
Figure_3C	PTMA	ENST00000409115	N	mNeonGreen11	90	TAATCCCCTGCATCGGATCACCGGCGTGCCCCACCATGACCGAGCTCAACTTCAAGGAGTGGCAAAAGGCCTTTACCGATATGATGGGTGGCGGATTGGAAGTTTTGTTTCAAGGTCCAGGAAGTGGTagtGAtGCcGCtGTgGAtACatctagtGAgATtACCACCAAGGTGAGGCTGGACGCCGCCCGCCCCCTCGG	CCTCACCTTGGTGGTGATTT	31	1.21	NA	full-recoding-unfavored-strand
Figure_3C	DHX9	ENST00000367549	N	mNeonGreen11	90	TTCTTAGATCTGAAGAAGACACTTGAATCATGACCGAGCTCAACTTCAAGGAGTGGCAAAAGGCCTTTACCGATATGATGGGTGGCGGATTGGAAGTTTTGTTTCAAGGTCCAGGAAGTGGTGGcGAtGTgAAgAAcTTctTaTAcGCtTGGTGcGGgAAgcGcAAaATGACCCCATCCTATGAAATTAGAGCAGTGGG	CATCTTCCTTTTGCCACACC	31	2.3	NA	full-recoding-unfavored-strand
Figure_3C	AP2B1	ENST00000621914	C	mNeonGreen11	90	GTCTCTCAATACATCTATCAGGTCTACGACAGCATTTTGAAAAACGGTGGCGGATTGGAAGTTTTGTTTCAAGGTCCAGGAAGTGGTACCGAGCTCAACTTCAAGGAGTGGCAAAAGGCCTTTACCGATATGATGTAAgAAcACaGGaggtGTtCCCTTCAACCATGCTGTGATCGGTGCAAGTCAAGAACTCTTAACT	ACAGCATGGTTGAAGGGTAC	19	1.87	NA	full-recoding-unfavored-strand
Figure_3C	G3BP1	ENST00000356245	N	mNeonGreen11	90	ACATATTTGACTCTTTTCCCCCCAGGTTGAATTGACCAAAGCAATGACCGAGCTCAACTTCAAGGAGTGGCAAAAGGCCTTTACCGATATGATGGGTGGCGGATTGGAAGTTTTGTTTCAAGGTCCAGGAAGTGGTGTcATGGAaAAaCCctccCCCCTGCTGGTCGGGCGGGAATTTGTGAGACAGTATTACACACTGC	CGCCCGACCAGCAGGGGACT	18	1.45	NA	full-recoding-unfavored-strand
Figure_3C	PSMA1	ENST00000396394	C	mNeonGreen11	90	AACCTGCTGATGAACCTGCAGAAAAGGCTGATGAACCAATGGAACATGGTGGCGGATTGGAAGTTTTGTTTCAAGGTCCAGGAAGTGGTACCGAGCTCAACTTCAAGGAGTGGCAAAAGGCCTTTACCGATATGATGTAAcTGtTAtGggAGaCTATATATGTATTATCAAATATGTAAGAATACAGGCACCACATACTG	TTGATAATACATATATAGAC	-17	5.3	NA	full-recoding-unfavored-strand
Figure_3C	USP10	ENST00000219473	C	mNeonGreen11	90	TCCTACGAAGCGGGCACTGGGCGCACACACAGCGCACACAGGGTTTACATCATATCGGTAAAGGCCTTTTGCCACTCCTTGAAGTTGAGCTCGGTACCACTTCCTGGACCTTGAAACAAAACTTCCAATCCGCCACCtAatAaaTCgACcCtGCGGTAATACAGGAGGTAGGCTGTGCGTTCAGCAGTTGGTTTCACCA	CCTCCTGTATTACCGCCGAG	-14	1.31	NA	full-recoding-unfavored-strand
Figure_3C	HSPA4	ENST00000304858	C	mNeonGreen11	90	CAGCTGTGCCTTCGGATTCAGACAAGAAGCTTCCTGAAATGGACATTGATGGTGGCGGATTGGAAGTTTTGTTTCAAGGTCCAGGAAGTGGTACCGAGCTCAACTTCAAGGAGTGGCAAAAGGCCTTTACCGATATGATGTGAaTggAAgACTTGTTTCTATTAAAACAGACTATTATAAAGCTTTAAGTTGTCAACTTT	GTTTTAATAGAAACAAGTGT	11	13.1	NA	full-recoding-unfavored-strand
Figure_3C	MKI67	ENST00000368653	N	mNeonGreen11	90	GCCTTCCCCTACGGATTATACTCAACTTACTGTTTAGAAAATGACCGAGCTCAACTTCAAGGAGTGGCAAAAGGCCTTTACCGATATGATGGGTGGCGGATTGGAAGTTTTGTTTCAAGGTCCAGGAAGTGGTTGGCCCACccGgaGgtTaGTgACcATCAAAAGGAGCGGGGTCGACGGTCCCCACTTTCCCCTGAGCC	ATAGTAACCAGGCGTCTCGT	-9	6.76	NA	full-recoding-unfavored-strand
Figure_3C	RAB1A	ENST00000409784	N	mNeonGreen11	90	CGGCTGCGGCAGCAAGGGCGGCGGTGGCGGCGGCGGCAGCTGCAGTGACATGACCGAGCTCAACTTCAAGGAGTGGCAAAAGGCCTTTACCGATATGATGGGTGGCGGATTGGAAGTTTTGTTTCAAGGTCCAGGAAGTGGTagttctATGAATCCCGAATAGTGAGTTCAGGAGAGCACCGGTCGGCTGGGTCCGTGGG	TCACTATTCGGGATTCATGC	-7	45.9	NA	full-recoding-unfavored-strand
Figure_3C	CAPRIN1	ENST00000341394	N	mNeonGreen11	90	CCTTCCTCCCGCTTTTTCTTCTCTCTCCTTGCGGTCTGAAGATGACCGAGCTCAACTTCAAGGAGTGGCAAAAGGCCTTTACCGATATGATGGGTGGCGGATTGGAAGTTTTGTTTCAAGGTCCAGGAAGTGGTCCtagtGCtACatctCAttctGGGAGCGGCAGCAAGTCGTCCGGACCGCCACCGCCGTCGGGTTC	CCGCTGTGGCTGGTGGCCGA	6	29.7	NA	full-recoding-unfavored-strand
Figure_3C	PFN1	ENST00000225655	N	mNeonGreen11	90	GCCCAGTCCGCGGCCCCAGCAGCAGCGCCGAGAGCAGCCCCAGTAGCAGCGggATGACCGAGCTCAACTTCAAGGAGTGGCAAAAGGCCTTTACCGATATGATGGGTGGCGGATTGGAAGTTTTGTTTCAAGGTCCAGGAAGTGGTGCtGGGTGGAACGCCTACATCGACAACCTCATGGCGGACGGGACCTGTCAGGAC	GTAGGCGTTCCACCCGGCCA	-1	8.36	NA	full-recoding-unfavored-strand
