## Supplementary Table 3 for "PROTOSPACEJAM: AN OPEN-SOURCE, CUSTOMIZABLE AND WEB-ACCESSIBLE DESIGN PLATFORM FOR CRISPR/CAS9 INSERTIONAL KNOCK-IN"

Entry	internal_ID	gene_target	Genome	Chromosome	Edit position coordinate	Primer Pair 1 For	Primer Pair 1 Rev	Primer Pair 1 For tm	Primer Pair 1 Rev tm	Primer Pair 1 Prod Size	Primer Pair 2 For	Primer Pair 2 Rev	Primer Pair 2 For tm	Primer Pair 2 Rev tm	Primer Pair 2 Prod Size	Primer Pair 3 For	Primer Pair 3 Rev	Primer Pair 3 For tm	Primer Pair 3 Rev tm	Primer Pair 3 Prod Size
1	A02	BICC1	ensembl_GRCh38_latest	10	58513146	TGCAGGGGGACGAGCTAG	CTCCTCGCTCCACTCCGG	60.76	61.52	266	CTGCAGGGGGACGAGCTA	CTCCTCGCTCCACTCCGG	60.76	61.52	267	CAGGGGGACGAGCTAGCG	CTCCACTCCGGGCTGTGC	61.91	62.77	257
2	A03	CSDE1	ensembl_GRCh38_latest	1	114718172	GAGGAAGGTGTTAAAACTGGTGT	AGTTTCATTTCGGAATAGTGAATGT	58.8	57.31	280	AGGAAGGTGTTAAAACTGGTGT	AGTTTCATTTCGGAATAGTGAATGT	57.75	57.31	279	GTGTTAAAACTGGTGTAATAGCTCA	AGTTTCATTTCGGAATAGTGAATGT	57.57	57.31	273
3	A04	HDLBP	ensembl_GRCh38_latest	2	241266867	GCTTTAGAGGGAGCAATGCC	TGCTGGTAAAAAAGAGAGTAAAACT	58.97	57.12	278	GGCTTTAGAGGGAGCAATGC	TGCTGGTAAAAAAGAGAGTAAAACT	58.97	57.12	279	AGCAATGCCTTAGACATTACCA	AGTTTGCTGGTAAAAAAGAGAGTAA	57.76	57.12	271
4	A05	LARP1	ensembl_GRCh38_latest	5	154814093	CAGTCTTCCAGCAGGCCTG	CAGCACAAAGGCCTGTCCTA	60.38	59.96	254	CAGTCTTCCAGCAGGCCTG	GCACAAAGGCCTGTCCTAGT	60.38	59.96	252	CCCTCCCAGTCTTCCAGCAG	TGTCCTAGTAACTCCAGGCC	61.91	58.14	247
5	A06	LIN28B	ensembl_GRCh38_latest	6	104957253	GCACATTAGACCATGCGAGC	ATGGGGGGTTGGGAGGTAAT	59.69	60.25	278	GCACATTAGACCATGCGAGC	GATGGGGGGTTGGGAGGTAA	59.69	60.92	279	GGAAAGCACATTAGACCATGCG	CCAGTATTGGGGTAAAAGGGGA	60.22	59.42	261
6	A07	MEX3B	ensembl_GRCh38_latest	15	82043163	CCGGGAAGGAGAAGGGAGA	TCGAGAGCGAAGTGATTGCC	60	60.46	264	CGGGAAGGAGAAGGGAGAGG	TCGAGAGCGAAGTGATTGCC	61.05	60.46	263	CTCTCGGATCTCAGAGTGTTGG	GTGATTGCCGCGCTGGTG	59.9	62.47	280
7	A08	NOVA1	ensembl_GRCh38_latest	14	26447962	ACACATTGTCAACATAGTCGCA	TACCTGGCACAAGGAATCGG	58.6	59.75	275	ACACATTGTCAACATAGTCGCA	TGGCACAAGGAATCGGAAGG	58.6	60.32	271	ACATAGTCGCATTCATTTGCAT	AGGAGAATTCGTACCTGGCAC	57.09	59.79	275
8	A09	PCBP1	ensembl_GRCh38_latest	2	70087746	GACTACGCTGCGGCCTCC	CCTCGCGGATCCTCTTAACC	62.87	59.97	283	GACTACGCTGCGGCCTCC	CCCTCCGAGATGTTGATCCG	62.87	59.97	314	GACTACGCTGCGGCCTCC	GAGTGATGATTCTCTCCGGACA	62.87	59.31	340
9	A10	PUM1	ensembl_GRCh38_latest	1	30933214	GGAGGGAGTAATCCTGGAGC	GTCTTTCCTCCCCAGATCCG	58.95	59.53	277	GGGAGTAATCCTGGAGCAACC	GTCTTTCCTCCCCAGATCCG	60.13	59.53	274	TGATTCCTTTTTTGGAGGAGGGA	CCCACATCGCAACTCTTCGT	59.6	60.67	271
10	A11	PUM2	ensembl_GRCh38_latest	2	20327358	TTCCAGGAAGGGAGATGGTT	GCTTCCCTTTCTCAGATCATGC	57.94	59.38	278	TTTCCAGGAAGGGAGATGGT	GCTTCCCTTTCTCAGATCATGC	57.94	59.38	279	CAGGAAGGGAGATGGTTAAAAAAA	TCAGTGCTTCCCTTTCTCAGA	57.34	58.67	280
11	A12	SRBD1	ensembl_GRCh38_latest	2	45389313	GGGAAAAGGAAATCAAACTGTTGG	GTGGGGAAATCTGGGCTGAT	58.94	59.74	362	AGGGAAAAGGAAATCAAACTGTTGG	GTGGGGAAATCTGGGCTGAT	60.16	59.74	363	AGGGAAAAGGAAATCAAACTGTTGG	GGCTGATTCCCATACGAAATGT	60.16	58.79	350
12	B01	SAMD4A	ensembl_GRCh38_latest	14	54788941	CGTAGGTGCCCTTCTCTGC	GACCAGGGGGAAAAAAGGCT	60.15	60.18	272	GTAGGTGCCCTTCTCTGCC	GACCAGGGGGAAAAAAGGCT	59.78	60.18	271	CCTCAGAGGCTGGGAGGC	AATCAAAACGGGAGAGGGACC	61.48	60	270
13	B02	THUMPD1	ensembl_GRCh38_latest	16	20736883	ACTACTGTGAGAACAGCATAATGC	GAATACTGAGGAGCTGGGGC	59.13	59.89	259	CACTACTGTGAGAACAGCATAATGC	GAATACTGAGGAGCTGGGGC	60.22	59.89	260	CTACTGTGAGAACAGCATAATGC	CCAGCAGGTACCAGAGAATACT	57.6	58.97	273
14	B03	RO60	ensembl_GRCh38_latest	1	193084728	TGTTTGTGGAATGACATCAAATGGT	GGTAACTTTCCATTATGCACATACT	59.93	57.43	256	TCCAGCTAAATTGATTGTTTGTGGA	GGTAACTTTCCATTATGCACATACT	59.46	57.43	271	ATTCCAGCTAAATTGATTGTTTGTG	GGTAACTTTCCATTATGCACATACT	57.11	57.43	273
15	B04	YTHDC1	ensembl_GRCh38_latest	4	68349751	CAGCTAACCTCCCCAACCC	TGTTAAGAGGCCAAGTGCGA	59.7	59.61	279	CCAGCTAACCTCCCCAACC	TGTTAAGAGGCCAAGTGCGA	59.7	59.61	280	AACCTCCCCAACCCCCAC	GCTGAGTGTTAAGAGGCCAAG	61.19	58.92	280
16	B05	YTHDF1	ensembl_GRCh38_latest	20	63196711	CCATCTGGGCAAAAATCAACGA	CCTCCAGATTTGCAGGTGCT	59.77	60.32	280	TCTGGGCAAAAATCAACGACA	CCTCCAGATTTGCAGGTGCT	58.7	60.32	277	ACGACAAGAAAGGCAAAGATG	GTACCATTCAGGGTCCCGC	57.1	60.15	280
17	B06	ZRANB2	ensembl_GRCh38_latest	1	71065077	GCAATGAAAGGCATGCACCT	TCACAGTCTTAAGAATGAATGCTGA	59.75	58.53	263	AGCAATGAAAGGCATGCACC	TCACAGTCTTAAGAATGAATGCTGA	59.75	58.53	264	TTGAAAAGCAATGAAAGGCATGC	GAATGAATGCTGAGATTTAGCTCT	59.5	57.14	258
18	B07	ADAR	ensembl_GRCh38_latest	1	154584809	CCCAAAGAAAGCAGGATAAATGGG	AGAAAGCTGCCCGTGACTAC	60.14	60.04	299	CCCAAAGAAAGCAGGATAAATGGG	TGGTGAGGCCAAGAAAGCTG	60.14	60.54	310	CCCAAAGTTTTCAGTATCACCA	AAGCTCTGCTCCTTCCGTTAC	56.53	60.07	331
19	B08	ELAVL1	ensembl_GRCh38_latest	19	7963486	ACCTTCTCACTTCTCATTCAGACA	AGGGTTTGGCTTTGTGACCA	59.41	60.03	261	ACCTTCTCACTTCTCATTCAGACA	ACAAGTGCAAAGGGTTTGGC	59.41	59.82	271	TCATTCAGACAAAGACAAACACTT	CGCGACTTCAACACCAACAA	57.24	59.62	274
20	B09	HNRNPK	ensembl_GRCh38_latest	9	83969410	TGTTGGCTTTTTAAACAGAAGCA	TCTTCTAATTGTAATGGACGTGTTT	57.92	57.03	278	TGTTGGCTTTTTAAACAGAAGCAGA	TCTTCTAATTGTAATGGACGTGTTT	60.11	57.03	278	TGGCTTTTTAAACAGAAGCAGAT	TCTTCTAATTGTAATGGACGTGTTT	57.21	57.03	275
21	B10	HNRNPM	ensembl_GRCh38_latest	19	8445001	CGAGTGGGGCCAAGGAGG	GCAAAGGACCGTGGGATACT	62.1	59.75	263	CGAGTGGGGCCAAGGAGG	GAACCCTTACCCGTGGCAAA	62.1	60.54	278	CAAGGAGGCAGCCGGGAG	AGGAACCCTTACCCGTGGC	62.48	61.6	270
22	B11	METTL3	ensembl_GRCh38_latest	14	21511221	CCAACAGCCCAGTGCCTC	CCAGGGGTCATTTTCCGGTT	60.67	60.25	246	CCAACAGCCCAGTGCCTC	AGCTCCAGGGGTCATTTTCC	60.67	59.67	250	CTCCCCGGTTGAGCCTCG	GTCTTGCTCAGCTCCAGGG	62.15	60.08	280
23	B12	NSUN2	ensembl_GRCh38_latest	5	6599929	CCCACCAGTCTGCAGTCATT	GGACAGCCAGACAATGACGT	59.96	60.32	264	GATCCCACCAGTCTGCAGTC	GGACAGCCAGACAATGACGT	60.11	60.32	267	GCTCCTATGATCCCACCAGTC	GCCAGACAATGACGTGACTG	59.65	59.21	270
24	C01	RBM24	ensembl_GRCh38_latest	6	17281584	GAAGTCAAGTCTCCAGGGCC	CCCAGTCCGTGCAACTTACA	60.04	60.25	414	GAAGTCAAGTCTCCAGGGCC	CAAATCCATAGCCCCGGGAC	60.04	60.54	396	GCGAAGTCAAGTCTCCAGGG	ACCGCCTCCTCGATCTCG	60.39	60.9	351
25	C02	SNRPA1	ensembl_GRCh38_latest	15	101281727	TCAGCAGCAGTCTTAAGCAT	CAGTGGCCACAGAACAAACA	57.22	58.9	276	TCAGCAGCAGTCTTAAGCAT	CAAACAGTGGCCACAGAACA	57.22	58.9	280	ATCAGCAGCAGTCTTAAGCA	TTGCATGCTAAGGGAATGGA	57.22	57.18	256
26	C03	SRSF1	ensembl_GRCh38_latest	17	58007135	GAGGTCGATGTCGCGGATAG	CGAGCTGATAAAGGCGCCAT	60.11	60.88	265	TTCTTGAGGTCGATGTCGCG	CGAGCTGATAAAGGCGCCAT	60.46	60.88	270	GCGCCGTATTTGTAGAACAC	TGTCTCCCCCCCATATCCG	57.57	60.15	270
27	C04	STAU1	ensembl_GRCh38_latest	20	49166199	ACCTGCATTTTCAGAGGGCA	AGGTGACACCATTTTGACTGA	59.89	57.42	314	ACCTGCATTTTCAGAGGGCA	AGGTGACACCATTTTGACTGAA	59.89	58.1	314	GAGGGCAGAGAGCTAGTAGT	TCAGTAGGTGACACCATTTTGACT	57.64	59.9	306
28	C05	STRBP	ensembl_GRCh38_latest	9	123184132	AGTGCCATCTTTATATGACACACT	TGAGCTGTCAGGGGACTCAG	58.01	60.9	259	AGTGCCATCTTTATATGACACACT	CTGAGCTGTCAGGGGACTCA	58.01	60.9	260	GTGCCATCTTTATATGACACACTAA	CAGACATTTGCTATATTGACGCTGA	57.21	59.77	280
29	C06	TARBP2	ensembl_GRCh38_latest	12	53501411	CTCCATATCCCAGCGTGCC	CAGGCCAGGTGCATGCTG	60.3	61.45	280	CATATCCCAGCGTGCCCC	CAGGCCAGGTGCATGCTG	60.28	61.45	277	ATATCCCAGCGTGCCCCG	CCCTCAGGCCAGGTGCAT	61.94	61.74	280
30	C07	TUT1	ensembl_GRCh38_latest	11	62575097	GAGCAGCTGCAGGAAGTTCT	AGCTTTGTGGCGTCTGTCTC	60.32	60.6	254	GAGCAGCTGCAGGAAGTTCT	GAGCTTTGTGGCGTCTGTCT	60.32	60.6	255	CCCATGTTCGGGGTCAGAC	TCTGTCTCCCCGGCTGAC	60.08	60.68	263
31	C08	ZFP36	ensembl_GRCh38_latest	19	39408696	CCGACCCTGATGAATATGCCA	TGCATTCTGGAAAAGGGGAT	59.93	57.07	280	CCGACCCTGATGAATATGCCA	TGCATTCTGGAAAAGGGGATT	59.93	57.81	280	GGGATCCGACCCTGATGAAT	AGGGGATTACTTGATTACTGTCC	58.94	57.37	272
32	C09	PRPS1	ensembl_GRCh38_latest	X	107628631	CGGGAATGTAAGATGGCGGA	GTCAGGGTCCCAACTTGGTC	59.89	60.25	270	CGGGAATGTAAGATGGCGGA	AGTCAGGGTCCCAACTTGGT	59.89	60.7	271	TGTAAGATGGCGGAGTAGCA	GGTCTAGTCAGGGTCCCAAC	58.52	59.1	270
33	C10	APOBEC3B	ensembl_GRCh38_latest	22	38992442	GCCTCCTTCTCTTTCCCACC	GCACATTGCTTTGCTGGTGT	60.03	60.25	280	CTTCTCTTTCCCACCTCCCG	GCACATTGCTTTGCTGGTGT	59.75	60.25	275	CTTTCCCACCTCCCGCATC	CATTGCTTTGCTGGTGTCTGT	60.45	59.66	267
34	C11	ADSL	ensembl_GRCh38_latest	22	40366519	TCCCCTGACATTGGAAAAGGT	ACAGGAAAGCACCATGGGAA	59.21	59.52	303	TCCCCTGACATTGGAAAAGGT	AACAGGAAAGCACCATGGGA	59.21	59.52	304	AGGTTTCAGTGGTATCCCCTG	ACCATGGGAAGAAGAAAGTGCT	59.08	59.89	307
35	C12	ATIC	ensembl_GRCh38_latest	2	215312145	ATAAGCCCGGAAACAGCTCC	GGACGCTGGCTTTCAATCCC	60.11	61.66	268	ATAAGCCCGGAAACAGCTCC	GGGACGCTGGCTTTCAATCC	60.11	61.66	269	CCACGTGATAAGCCCGGAAA	TTTCAATCCCGCAGCGCC	60.39	61.44	265
36	D01	ADSS2	ensembl_GRCh38_latest	1	244409589	ACTGGAAACAACTGTAGGGCT	GGGGACTACCTGTTTTAATCCCA	59.23	59.73	265	ACTGGAAACAACTGTAGGGCT	AGGGGACTACCTGTTTTAATCCC	59.23	59.47	266	ACAACTGTAGGGCTTCAAACT	TGGTGATACTGAGAAAAGTAGGGG	57.42	59.53	278
37	D02	HPRT1	ensembl_GRCh38_latest	X	134460314	TGCTTCTCCTCAGCTTCAGG	GCGTGACGTAAAGCCGAAC	59.39	59.87	346	CCTGCTTCTCCTCAGCTTCA	GCGTGACGTAAAGCCGAAC	59.39	59.87	348	CGAACCTCTCGGCTTTCCC	CCATTCCGTCCTCCCTGC	60.45	59.81	330
38	D03	PNP	ensembl_GRCh38_latest	14	20476598	TCATGGATTATGAAAGCCTGGAGA	TGGGAAAGGTGAAGGACAGG	59.59	59.23	271	TCATGGATTATGAAAGCCTGGAGA	GGGAAAGGTGAAGGACAGGA	59.59	58.94	270	TGGATTATGAAAGCCTGGAGAAG	AGAAGAAAGTGGGAAAGGTGAA	58.21	57.48	277
39	D04	IMPDH1	ensembl_GRCh38_latest	7	128393010	GGAAAGGAGCTGGAGAACCC	GGGCTTCTCAGCTCTCTGTT	60.03	59.39	257	CTCTCTGCCTGGAAAGGAGC	GGGCTTCTCAGCTCTCTGTT	60.11	59.39	267	CAGGACCTCCCCTCCTCTC	GGCTTCTCAGCTCTCTGTTCT	60.08	59.45	280
40	D05	APRT	ensembl_GRCh38_latest	16	88811897	ACGCGCTCCCATCCGTAG	GTACAGGCTTCCGGCGAC	61.9	60.51	274	CACGCGCTCCCATCCGTA	GTACAGGCTTCCGGCGAC	62.2	60.51	275	CACGCGCTCCCATCCGTA	GGTACAGGCTTCCGGCGA	62.2	61.77	276
41	D06	ADAR	ensembl_GRCh38_latest	1	154608004	ACGACACACACACACACACT	GGAGTTTCCCGTGCCGAC	60.04	60.74	280	ACGACACACACACACACACT	GAGTTTCCCGTGCCGACG	60.04	61.11	279	CACACACTCTAACACTCACAAGA	GGCCACTTCCAGTGCGGA	58.32	62.33	243
42	D07	PFAS	ensembl_GRCh38_latest	17	8269261	CTGTCATGCCTCACCCTGAG	TGGTCCTTGTCTGTCCAAGA	60.11	58.2	262	CTGTCATGCCTCACCCTGAG	TGGCATTTTGGTCCTTGTCTG	60.11	59.04	270	CCTGAGCGGGCCGTTAGG	CGAGTCCGCTGAGATTTTGG	62.53	59	273
43	D08	PAICS	ensembl_GRCh38_latest	4	56459535	GGTCTTGGCTGTTCAACCGT	GGAGGGGTTAGATGCTCATGT	60.82	59.23	340	GGTCTTGGCTGTTCAACCGT	GGAGGGGTTAGATGCTCATGTT	60.82	59.83	340	TCTTGGCTGTTCAACCGTACT	AGGAGGGGTTAGATGCTCATG	59.59	58.95	339
44	D09	PPAT	ensembl_GRCh38_latest	4	56395355	TCGCACTTTGGTATCCTTTTCA	AGAAGGACTGGTTTCATCTGTACA	58.25	59.41	337	CGCACTTTGGTATCCTTTTCAGA	AGAAGGACTGGTTTCATCTGTACA	59.25	59.41	336	CAGTTATCGCACTTTGGTATCCT	AGGACTGGTTTCATCTGTACAA	58.56	57.03	340
45	D10	GART	ensembl_GRCh38_latest	21	33504127	AGGGTGAGGTCTTTTTTGTCT	GGGGTGATACTGTCGCAACT	57.05	59.75	261	AGGGTGAGGTCTTTTTTGTCT	AGGGGTGATACTGTCGCAAC	57.05	59.75	262	AGATGAAGTAAGGGTGAGGTCT	CCGTGAAGAGGGGTGATACTG	57.93	59.86	280
46	D11	IMPDH2	ensembl_GRCh38_latest	3	49024386	TGCATCTGTGGTAGTGGCAG	CGTCCATAGCCTCCATTCGT	60.04	59.61	248	CCTGGAAATGAGGGTGCTGT	CGTCCATAGCCTCCATTCGT	59.96	59.61	275	CCCTGGAAATGAGGGTGCTG	AGCCTCCATTCGTAAGTCAC	60.68	57.33	269
47	D12	CMPK1	ensembl_GRCh38_latest	1	47376742	CGCCCCGCCAAATTTGATTA	ACCATGTACTTTCCAGCCACT	59.54	59.29	268	CGCCCCGCCAAATTTGATTA	ACCATGTACTTTCCAGCCAC	59.54	57.8	268	CGCCCCGCCAAATTTGATTA	ACTTTGTTTTACCATGTACTTTCCA	59.54	57.35	278
48	E01	PTEN	ensembl_GRCh38_latest	10	87864472	GCGAGGGGCATCAGCTAC	TCCGTCTACTCCCACGTTCT	60.28	59.96	264	GAGGGGCATCAGCTACCG	TCCGTCTACTCCCACGTTCT	59.58	59.96	262	CTGCGGTCCAGAGCCAAG	CACGTTCTAAGAGAGTGACAGA	60.44	57.25	280
49	E02	OPTN	ensembl_GRCh38_latest	10	13136863	ATTCCCAGGAGCTGAGGACA	GCCCGGCCTGTTTTCTTTCT	60.25	61.18	269	ATTCCCAGGAGCTGAGGACA	GCCCGGCCTGTTTTCTTTC	60.25	59.71	269	GGAGCTGAGGACAGGGACT	CTGTGCCCGGCCTGTTTT	60.31	60.91	266
50	E03	HNRNPC	ensembl_GRCh38_latest	14	21234191	GCAGCCCACAATTTTGCCAT	ACTCTGGGCAGTTAACAGTGA	60.32	58.95	278	GAGCAGCCCACAATTTTGCC	ACTCTGGGCAGTTAACAGTGA	60.67	58.95	280	CCTTATGAACAGAGCAGCCCA	TGATTCAGAGTGAGAGTGGAGA	60.07	57.96	273
51	E04	MBNL1	ensembl_GRCh38_latest	3	152459324	CACCTCACAGCTGAATTTCACT	TCTGATAAAATTCCTCACACCCA	58.86	57.49	340	ACCTCACAGCTGAATTTCACT	GTCTGATAAAATTCCTCACACCCA	57.5	58.75	340	TAAGGACTATCACCTCACAGCTG	TCCTCACACCCATTTAAGATAAAAA	59.3	56.68	339
52	E05	YBX1	ensembl_GRCh38_latest	1	42701012	CCGCCGCAACTTCAATTACC	TCTGATGGAACTGAGGTTTTTCT	60.18	57.69	261	CCGCCGCAACTTCAATTACC	TGGCTTTCATTATCTGATGGAACTG	60.18	59.41	273	CAATTACCGACGCAGACGC	AACATGGCTTTCATTATCTGATGGA	59.66	58.87	265
53	E06	HNRNPA2B1	ensembl_GRCh38_latest	7	26200575	AAACCTTAAGCCCCACTGCT	GAGTTGTTTCTCGAGCAGCG	59.52	59.56	270	AAACCTTAAGCCCCACTGCT	CGCAGAGTTGTTTCTCGAGC	59.52	59.56	274	CTGCTACTGAATTGGTCCGA	CGCAGAGTTGTTTCTCGAGC	57.33	59.56	259
54	E07	ARHGAP15	ensembl_GRCh38_latest	2	143155493	GTCAGAGAGGTGAAGACTCTTGT	TCATGGATTTACTTTGGCTGAGC	59.43	59.3	274	AGTCAGAGAGGTGAAGACTCTTG	TCATGGATTTACTTTGGCTGAGC	59.17	59.3	275	AGGTGAAGACTCTTGTTTATCAACT	TGAGGATCATGGATTTACTTTGGC	58.17	59.11	273
55	E08	AGAP1	ensembl_GRCh38_latest	2	235494689	TTTCTTCTCGCGCCTCCTC	ATCTGGTTCTGCAGCACCG	59.78	60.38	280	CTTTCTTCTCGCGCCTCCTC	TCTGGTTCTGCAGCACCG	60.8	59.97	280	CTTCTCGCGCCTCCTCCG	CGGATCTGGTTCTGCAGCA	62.56	60.08	280
56	E09	AGAP3	ensembl_GRCh38_latest	7	151086744	CCAGCCCAGTAGTCCCGG	GAGTTGGAGAGCGCGAACT	61.47	60.08	318	CCAGCCCAGTAGTCCCGG	GAGTTGGAGAGCGCGAACTG	61.47	61.35	318	CCCGGCTCCATGCGCTAG	GGATGGCCGCGGAGTTGG	62.98	63.52	357
57	E10	CDC42BPA	ensembl_GRCh38_latest	1	226994271	CTCCTGAATCCCTGTCCTGC	CTCTCCGAGGCATTCCACAG	59.82	60.18	263	CTCCTGAATCCCTGTCCTGC	GACTCTCCGAGGCATTCCAC	59.82	60.18	265	GTCCTGCTACTGCTGCCAG	ACTTTGGGCCTTACAGGACTC	60.45	59.65	274
58	E11	PHKG2	ensembl_GRCh38_latest	16	30748823	CCACCCCCCAGGACCCTG	ACTCTCCAGCCTTCAAACGG	63.79	59.96	309	GTCCTTCCCCCACCCCCC	ACTCTCCAGCCTTCAAACGG	63.81	59.96	328	GGTCCTTCCCCCACCCCC	ACCTCCGTTTCCCTGGCC	63.81	61.65	278
59	E12	BANF1	ensembl_GRCh38_latest	11	66003769	AGGCCTATGTTGTCCTTGGC	TACGTCGGAGGTGAGTACGA	60.03	59.75	267	AGGCCTATGTTGTCCTTGGC	GTACGTCGGAGGTGAGTACG	60.03	59.63	268	GCAGGCCTATGTTGTCCTTG	AGACCCCGGAGTACGTCG	58.9	60.44	280
60	F01	HGS	ensembl_GRCh38_latest	17	81684069	GTTAGCGGGAGAGCGGAAG	GAGGGTCCAGGATCGGCG	60.23	61.92	365	GTTAGCGGGAGAGCGGAAG	CGAGGGTCCAGGATCGGC	60.23	61.92	366	GGGCTCATTGTTCCAAGGGC	TCCAGGATCGGCGGCTCC	61.61	63.91	400
61	F02	PRKAA1	ensembl_GRCh38_latest	5	40798187	TCACCCTTCACTTTGCCGAA	GCGGGTACTGGTGATTCTCC	59.82	60.18	329	TCACCCTTCACTTTGCCGAA	GGCGGGTACTGGTGATTCTC	59.82	60.18	330	CGGGGGAGGATGAAGAGGT	GTGATTCTCCTGGCAGCCC	60.38	60.45	397
62	F03	NPM1	ensembl_GRCh38_latest	5	171410562	AGATGTTGAACTATGCAAAGAGACA	TGGCAATAGAACCTGGACAACA	58.77	59.89	272	GATGTTGAACTATGCAAAGAGACA	TGGCAATAGAACCTGGACAACA	57.51	59.89	271	TGTTGAACTATGCAAAGAGACATT	ACATTTATCAAACACGGTAGGGA	57.12	57.83	250
63	F04	NMD3	ensembl_GRCh38_latest	3	161222016	AGAGAGACTGGAGGAAGACGT	CACCCTCAAGCGTTCTCCAT	59.65	60.04	250	AGAGAGACTGGAGGAAGACGT	CTTTCCCACCCACCCTCAAG	59.65	60.25	260	AGAGAGACTGGAGGAAGACGT	ACAATATACGCTCTTTCCCACCC	59.65	60.43	272
64	F05	NAF1	ensembl_GRCh38_latest	4	163128900	TCAACTTACAACAGAAGGAATCATT	GCTACACCAAACATGGCTGC	56.94	60.11	267	TCAACTTACAACAGAAGGAATCATT	AACATGGGTTGGGCTACACC	56.94	60.25	279	ATCAACTTACAACAGAAGGAATCAT	AACATGGGTTGGGCTACACC	56.75	60.25	280
65	F06	NUCKS1	ensembl_GRCh38_latest	1	205718283	AAAGCCCATGAGTCAAGCCA	AGGAAAAGACTCCTTCTCCCA	59.89	58.01	265	AAGCCCATGAGTCAAGCCAT	AGGAAAAGACTCCTTCTCCCA	59.67	58.01	264	AGTCAAGCCATAGCCAAAACC	GCTTCAAAGGCATCAAAGGAA	58.83	57.33	271
66	F07	GAR1	ensembl_GRCh38_latest	4	109824428	TGTTTGCTAAACATTATTGGAACT	GCACTTTGCATGATGCTGACA	55.52	60.07	280	TGTTTGCTAAACATTATTGGAACT	GCACTTTGCATGATGCTGAC	55.52	58.37	280	TCACCTAATTCTAATTTGTTTTGCT	TTTTAGAGCAAAATTCACTATTCCG	55.72	56.43	391
67	F08	SEPTIN6	ensembl_GRCh38_latest	X	119625379	AGATGCTTGTGTTGGGGGTG	CAGTCCACCCTTCCCACTTC	60.54	59.96	267	AGATGCTTGTGTTGGGGGTG	TCCTACCAGTCCACCCTTCC	60.54	60.25	273	GTTGGGGGTGCGGGATTG	TTCCCCTTCCTGCTACTCCT	61.07	59.58	240
68	F09	IPO7	ensembl_GRCh38_latest	11	9445191	AGTAGATGATTGAATGCCCTACTAA	TCTCCTGGGGTTGTTGTTTCT	57.38	59.15	280	AGTTAGTAGATGATTGAATGCCCT	GGGGTTGTTGTTTCTTTTGTCCA	57.49	60.06	278	ACCAAGTTAGTAGATGATTGAATGC	GGTTGTTGTTTCTTTTGTCCATCT	57.44	58.34	280
69	F10	PHAX	ensembl_GRCh38_latest	5	126624841	GCAAGTGACACGAATGAGGC	AGAAAACAATTGTCTTTCCTCCAGA	59.83	58.87	248	GCAAGTGACACGAATGAGGC	GAAAACAATTGTCTTTCCTCCAGA	59.83	57.61	247	ACATCACGAGAAACTTTTGCAAGT	ACAAGAAAACAATTGTCTTTCCTCC	59.9	58.43	269
70	F11	#VALUE!	ensembl_GRCh38_latest	8	21919773	CAGCTGAGCGGCGCTACG	CTCCAGAGCCCCGAGTGG	63.85	61.47	304	No qualifying primer-pairs found		NA	NA	NA	No qualifying primer-pairs found		NA	NA	NA
71	F12	NCAPH2	ensembl_GRCh38_latest	22	50508340	GCTTTTGCCCACGTTACGTC	CCGCCGCCCTTACCTCCT	60.39	63.86	283	TACGTCATAGACATGCGCGC	CCGCCGCCCTTACCTCCT	60.93	63.86	269	CGCATTTTCCTGGGCGGG	CCGCCGCCCTTACCTCCT	61.83	63.86	236
72	G01	RUVBL2	ensembl_GRCh38_latest	19	49015839	AGAGCCAACCTCAGAGGGAG	CTGTGGGCTCAGGGCAAC	60.62	60.67	246	AGAGCCAACCTCAGAGGGAG	TTCTGTGGGCTCAGGGCAAC	60.62	62.7	248	CAGAGCCAACCTCAGAGGGA	TTCTGTGGGCTCAGGGCAAC	60.91	62.7	249
73	G02	PSMA1	ensembl_GRCh38_latest	11	14505195	GGTTTCAGTGAGGTTGCTTGG	TCTCTTTACCCCTTTTTCTCAATTT	59.66	56.85	331	GGTTTCAGTGAGGTTGCTTGG	ATCTCTTTACCCCTTTTTCTCAATT	59.66	56.66	332	CCTAAAACATAGCATTCCACCAC	ATCTCTTTACCCCTTTTTCTCAATT	57.75	56.66	287
74	G03	CSNK1G3	ensembl_GRCh38_latest	5	123545666	TGACTACCTACTGCAATTTGAATGT	CCAACTCTAAAGTTAGGTCCAACC	58.76	59	274	TGACTACCTACTGCAATTTGAATGT	TCCAACTCTAAAGTTAGGTCCAACC	58.76	60.22	275	GCAATTTGAATGTTAACATTACCCA	AAGTTAGGTCCAACCATTAAAACTC	57.1	57.48	253
75	G04	CCT2	ensembl_GRCh38_latest	12	69601322	AATACAGGATTCTAGTTGTGTTTGT	TGTTAAAGCGAAGGTCAGCT	56.7	57.46	272	AATACAGGATTCTAGTTGTGTTTGT	ATGTTAAAGCGAAGGTCAGCT	56.7	57.94	273	AATACAGGATTCTAGTTGTGTTTGT	GAAGGTCAGCTAAATATCCAAACT	56.7	56.75	263
76	G05	CDC26	ensembl_GRCh38_latest	9	113267265	No qualifying primer-pairs found		NA	NA	NA	No qualifying primer-pairs found		NA	NA	NA	No qualifying primer-pairs found		NA	NA	NA
77	G06	USP10	ensembl_GRCh38_latest	16	84779079	GGCGGCCATTACACTACAGA	ACAGAAGCTGTGTTGTGCAC	59.82	59.27	330	GGCGGCCATTACACTACAGA	CACGAACCCCAAGGCATCT	59.82	60	313	GGCGGCCATTACACTACAGA	ACGAACCCCAAGGCATCTC	59.82	59.7	312
78	G07	ARL1	ensembl_GRCh38_latest	12	101395643	TGCAGTCAGTCAGTATATGCCA	AGTACTTTGGAATCCACCTCCA	59.23	58.74	256	TGCAGTCAGTCAGTATATGCCA	AAGTACTTTGGAATCCACCTCCA	59.23	59.34	257	ATTGCAGTCAGTCAGTATATGCCA	TGTGTTAGCTGTCATCATTTTAAGT	60.14	57.26	280
79	G08	MAP4K4	ensembl_GRCh38_latest	2	101698083	GAGGAGAGTACCGGGCCG	CACAGGAAGACAAAGGGGCC	61.22	60.9	321	CGAGGAGAGTACCGGGCC	CACAGGAAGACAAAGGGGCC	61.22	60.9	322	CGCGAGGAGAGTACCGGG	CACCAGCCCGCACAGGAAG	61.58	63.54	334
80	G09	YWHAB	ensembl_GRCh38_latest	20	44906435	ACTGGGCCACTTACCTAGGG	TCCTAGGCTGAGGCTGTGAA	60.62	60.25	257	ACTGGGCCACTTACCTAGGG	TTCCTAGGCTGAGGCTGTGA	60.62	60.25	258	ACATACTGGGCCACTTACCT	AGGCTGTGAAAAATCGAAAGTCG	58.03	60.06	251
81	G10	ATL2	ensembl_GRCh38_latest	2	38377258	TCGCTGGCCCGTACCTAG	CGAGGAGATACAGGCGGAGA	60.83	60.54	254	CTCGCTGGCCCGTACCTA	CGAGGAGATACAGGCGGAGA	60.83	60.54	255	CTCGCTGGCCCGTACCTA	AGGAGATACAGGCGGAGAG	60.83	57.57	253
82	G11	CALM2	ensembl_GRCh38_latest	2	47160779	AGGGAAGAAAACATGGAGGAATGA	TCTGAGGAAAGAGAGGAATGGA	59.96	57.93	302	AGGGAAGAAAACATGGAGGAATGA	AGCTTCCCTCTGTACTTAATGGT	59.96	58.9	328	AAAACATGGAGGAATGAAGTCC	AGCTTCCCTCTGTACTTAATGGT	56.59	58.9	321
83	G12	SUPT16H	ensembl_GRCh38_latest	14	21352676	CAAATGGCCCCCTAAACCCA	CGAGAAAGTCGTTACGAGGA	60.25	57.11	279	ACAAATGGCCCCCTAAACCC	CGAGAAAGTCGTTACGAGGA	60.25	57.11	280	TCCACACAAATGGCCCCCTA	CGAGGAAGAAGAAGAACAAAGTCG	61.14	59.85	271
84	H01	IGF2BP3	ensembl_GRCh38_latest	7	23470108	GTCCGGGCAGTCCACGAA	TGTGCTTGGTTCTTACTGTGT	62	57.72	280	GTCCGGGCAGTCCACGAA	TGTGCTTGGTTCTTACTGTGTT	62	58.38	280	CAGCTCTCGTCCGGGCAG	GTTTGTGTATTTTAAAGGCGAGAAG	62.5	57.45	269
85	H02	UBB	ensembl_GRCh38_latest	17	16381910	GGGGAGGCTTGCGGAATATT	CTGCTGGTCGGGGGGAAT	60.18	61.41	263	GGGGAGGCTTGCGGAATATT	CTGCTGGTCGGGGGGAATG	60.18	62.7	263	AATTGAGGGGAGGCTTGCG	TGCTGGTCGGGGGGAATG	60.38	61.73	268
86	H03	CDK5	ensembl_GRCh38_latest	7	151054012	GAGAAATTCGGGCTCAGGCA	GTGACCTGTCCTGAACCTGC	60.39	60.6	274	GAGAAATTCGGGCTCAGGCA	GCAGTGACCTGTCCTGAACC	60.39	60.6	277	AATTCGGGCTCAGGCACC	GCTCTGGGCAGTGACCTG	60.04	60.05	280
87	H04	NEPRO	ensembl_GRCh38_latest	3	113005539	TGAACTCCTGTGCAATGCTG	TCTTAGAGGCATCCATGAAAATGA	58.76	57.99	261	TGAACTCCTGTGCAATGCTG	TGAAAATCTTAGAGGCATCCATGA	58.76	57.99	267	TGCACTAAAGCAGCTCCTC	TTCATGAAAATCTTAGAGGCATCCA	57.46	58.57	253
88	H05	BMS1	ensembl_GRCh38_latest	10	42831093	AGGAGGAGGAGGAGAAGCTG	TCTCTGTTCCTCCTCCTGCA	60.03	59.88	273	GGAGGAGGAGGAGAAGCTGA	TCTCTGTTCCTCCTCCTGCA	60.03	59.88	272	GAGCACTTCAGAGCCAAGCA	CTGCAGGCACAGTTTGAGTA	60.6	58.12	280
89	H06	GTF2F1	ensembl_GRCh38_latest	19	6380284	CAAGCAGGATGTCGAAGGGT	CCAGACCAAGAAGACAGGGC	60.04	60.32	266	GTCGAAGGGTCACTGAGAGC	CCAGACCAAGAAGACAGGGC	60.11	60.32	256	AGAGCCTGAAGTTCTGGAGG	ATGACCACTAAGGACCTGCTG	58.73	59.44	270
90	H07	PSMD10	ensembl_GRCh38_latest	X	108084977	AAGACTTTGAAGGTGAGAAAACTT	AGAAGCAAAACTGCTGGTGTC	56.91	59.32	245	AAGACTTTGAAGGTGAGAAAACTT	TGGAAGAAGCAAAACTGCTGG	56.91	59.32	249	ATAAGACTTTGAAGGTGAGAAAACT	GTGATGAGGAGAGAGTGGAAGAAGC	56.64	62.63	266
91	H08	RAB5B	ensembl_GRCh38_latest	12	55986963	GATTGCAGCTTCAATGGACGT	ACTGCCCTTTGACAAAACGT	59.53	58.53	279	ATTGCAGCTTCAATGGACGT	ACTGCCCTTTGACAAAACGT	58.46	58.53	278	GCAGCTTCAATGGACGTATGT	TTGACAAAACGTAATACCAGGC	58.99	57.25	267
92	H09	OSTC	ensembl_GRCh38_latest	4	108650658	AACCACCTCCGAGCTTTACG	CCGAGTTACCTCCGGTGATG	60.04	59.9	275	GAGCTTTACGGATCTGCGGG	CCGAGTTACCTCCGGTGATG	60.88	59.9	265	AGCTTTACGGATCTGCGGG	GTAAGACACCACCACCAGAG	59.86	57.54	239
93	H10	BCAP31	ensembl_GRCh38_latest	X	153700940	GTGGAAGGGAATGGGGGAAG	GTGGACCTCTGGGGCATG	60.03	59.73	251	TGAGCTGTGGAAGGGAATGG	GTGGACCTCTGGGGCATG	59.67	59.73	257	AATGGGGGAAGCAGAAGGG	CTGTTGTTAGGAGAGAGGGGA	59.3	58.18	269
94	H11	CLTA	ensembl_GRCh38_latest	9	36191059	CTTCCGCTTTACCCGTCTCC	CAATCTCGCTCTCTTGCTGC	60.46	59.35	269	CTTCCGCTTTACCCGTCTCC	GCAATCTCGCTCTCTTGCTG	60.46	59.35	270	TGGCGCTTGTCCTCCTCT	GTTCTCGATGCCCGCAATCT	60.6	60.81	259
